# Cell Type-Specific Chromatin Accessibility Analysis in the Mouse and Human Brain

**DOI:** 10.1101/2020.07.04.188094

**Authors:** Devin Rocks, Ivana Jaric, Lydia Tesfa, John M. Greally, Masako Suzuki, Marija Kundakovic

## Abstract

The Assay for Transposase Accessible Chromatin by sequencing (ATAC-seq) is becoming increasingly popular in the neuroscience field where chromatin regulation is thought to be involved in neurodevelopment, activity-dependent gene regulation, hormonal and environmental responses, and the pathophysiology of neuropsychiatric disorders. The advantages of using this assay include a small amount of material needed, relatively simple and fast protocol, and the ability to capture a range of gene regulatory elements with a single assay. However, with increasing interest in chromatin research, it is an imperative to have feasible, reliable assays that are compatible with a range of neuroscience study designs in both animals and humans. Here we tested three different protocols for neuronal chromatin accessibility analysis, including a varying brain tissue freezing method followed by fluorescent-activated nuclei sorting (FANS) and the ATAC-seq analysis. Our study shows that the cryopreservation method impacts the number of open chromatin regions that can be identified from frozen brain tissue using the cell-type specific ATAC-seq assay. However, we show that all three protocols generate consistent and robust data and enable the identification of functional regulatory elements, promoters and enhancers, in neuronal cells. Our study also implies that the broad biological interpretation of chromatin accessibility data is not significantly affected by the freezing condition. In comparison to the mouse brain analysis, we reveal the additional challenges of doing chromatin analysis on *post mortem* human brain tissue. However, we also show that these studies are revealing important cell type-specific information about gene regulation in the human brain. Overall, the ATAC-seq coupled with FANS is a powerful method to capture cell-type specific chromatin accessibility information in the mouse and human brain. Our study provides alternative brain preservation methods that generate high quality ATAC-seq data while fitting in different study designs, and further encourages the use of this method to uncover the role of epigenetic (dys)regulation in healthy and malfunctioning brain.
