## Supplementary Table 1 for "Cell Type-Specific Chromatin Accessibility Analysis in the Mouse and Human Brain"

### Sheet: Suppl. Table 1
Suppl. Table 1: ATAC-seq Sequencing and Alignment
								Before Down-sampling					After Down-sampling
Sample ID	Condition	Replicate	Sex	Age	Brain Region	Cell type	Read length/paired-end	Aligned reads	Estimated reads in peak	RiP %	Total peaks	Total IDR-peaks	Aligned reads	Estimated reads in peak	RiP %	Total peaks	Total IDR-peaks
LN2_1	Liquid Nitrogen	1	M	11 weeks	Frontal Cortex	Neuronal	100bp paired-end	43497073	9851881	22.6495	109642	42344	42252171	9393044	22.2329	105385	40983
LN2_2	Liquid Nitrogen	2	M	11 weeks	Frontal Cortex	Neuronal	100bp paired-end	42253545	9347654	22.1228	102175	42344	42250049	9346330	22.1222	102373	40983
HEX_1	Hexane	1	M	11 weeks	Frontal Cortex	Neuronal	100bp paired-end	48792793	15644546	32.0632	147885	69378	42248308	13514315	31.9849	135753	63774
HEX_2	Hexane	2	M	11 weeks	Frontal Cortex	Neuronal	100bp paired-end	46085644	15788498	34.259	132280	69378	42248619	13902745	32.9059	132578	63774
MED_1	Freezing Medium	1	M	11 weeks	Frontal Cortex	Neuronal	100bp paired-end	52693835	26200887	49.7229	167128	83445	42246233	20433486	48.3676	157712	74328
MED_2	Freezing Medium	2	M	11 weeks	Frontal Cortex	Neuronal	100bp paired-end	47944015	21171720	44.1593	167124	83445	42248074	17808297	42.1517	150480	74328
