## Supplementary Table 6 for "Cell Type-Specific Chromatin Accessibility Analysis in the Mouse and Human Brain"

### Sheet: BrainInfo (1)
Supplementary Table 6. Human postmortem brain tissue and epigenomic data basic information
	Subject Info								Sample Info				ATAC-seq info
Brain	Institution ID	DX	Age of Death	Manner	Gender	Race	Height	Weight	Region	pH	PMI (hours)	Cell type	Read length/paired-end	Aligned reads	Estimated reads in peak	RiP %
A	1927	Control	49	Natural	Male	African American	64.5	180	ACC	6.14	15.5	Neuronal	100bp paired-end	3716630	416262	11.2
B	1936	Control	52	Natural	Male	Caucasian	71	202	ACC	6.36	23	Neuronal	100bp paired-end	3901014	376447	9.65
A	1927	Control	49	Natural	Male	African American	64.5	180	ACC	6.14	15.5	Non-neuronal	100bp paired-end	4038105	2261338	56
				`
