## Supplementary Table 8 for "Cell Type-Specific Chromatin Accessibility Analysis in the Mouse and Human Brain"

### Sheet: Suppl Table 8
Suppl. Table 8: KEGG Pathway Analysis - AP Peaks
ID	Description	GeneRatio	BgRatio	pvalue	p.adjust	qvalue	geneID	Count
hsa04141	Protein processing in endoplasmic reticulum	99/2873	166/8018	2.5e-10	8.07e-08	5.52e-08	80267/6400/3703/56681/51726/9451/201595/821/6238/10483/64215/1650/5611/5602/573/22872/7841/7415/6747/55176/3337/51619/1410/7323/3326/10299/7184/25956/596/7466/9709/11231/55432/3310/2081/10130/3301/258010/6048/7353/3998/5589/3309/10808/4217/3312/79139/10956/54788/5887/29927/824/5071/6185/10484/440275/23480/9695/4287/581/64374/9601/7095/6396/5599/9632/1649/7321/10277/56605/10952/9532/91319/4121/160…	99
hsa04144	Endocytosis	125/2873	248/8018	1.3e-06	0.000139522	9.55e-05	8218/50807/5869/8729/9559/89853/9829/27183/116986/160/868/23527/8411/55737/23624/51510/9266/2870/9525/6642/11059/3480/9230/1212/1211/50855/51028/29082/3310/10092/2352/3105/23111/3800/51100/381/26052/138429/7046/274/1785/5868/5584/1173/10193/80230/7189/3312/3798/9922/9101/4087/84364/6456/51324/55048/4193/56904/10109/5371/408/58533/27131/30845/26056/116985/5878/440073/10890/51019/6643/6011/7251/299…	125
hsa04360	Axon guidance	96/2873	181/8018	1.3e-06	0.000139522	9.55e-05	5532/23380/2049/818/1630/2534/10505/1948/1020/2045/5530/10500/2771/5998/2047/4690/84448/815/23654/7220/2932/50855/5290/9901/2773/54910/3688/3984/6237/4775/816/3611/817/10507/106821730/56924/3983/5921/1947/6093/659/6092/54434/5894/57522/2242/2044/56963/8503/7976/57689/10154/5335/8633/6585/6586/27289/10509/57144/3265/64218/5163/1808/5058/7222/22885/5590/7223/5063/5295/5296/56288/5534/5879/1942/1944…	96
hsa04140	Autophagy - animal	76/2873	137/8018	1.78e-06	0.000143422	9.82e-05	64798/3708/3146/5861/9451/53349/54541/5602/55578/55255/3667/598/8660/7405/3480/285973/596/55062/5290/64422/29982/2081/81671/10670/5562/51100/22800/6237/79065/2475/115201/7189/57521/9110/572/5604/9711/83452/440275/5894/83734/3091/8503/9140/5728/3920/9342/203228/1514/58528/7248/3265/6009/5599/9474/22808/5515/5566/84335/23710/5295/5296/8878/89849/55626/9706/10533/4893/5516/5601/338382/22863/1612/113…	76
hsa03060	Protein export	19/2873	23/8018	5.55e-06	0.000315647	0.00021602	90701/60559/55176/83943/6728/196294/6734/11231/3309/29927/6729/6727/23480/6726/23478/58477/7095/10952/6731	19
hsa05100	Bacterial invasion of epithelial cells	45/2873	73/8018	5.86e-06	0.000315647	0.00021602	8218/1399/4735/7414/6464/1212/1211/5290/10092/63916/3688/26052/1785/3611/1731/1496/8936/10109/1495/53358/8503/29119/79658/399694/10552/10095/79767/9844/391/5295/5296/5879/81873/23607/5747/10163/10093/8976/2549/1499/55752/60/3678/26084/867	45
hsa04728	Dopaminergic synapse	72/2873	132/8018	7.46e-06	0.000344299	0.000235629	5532/2784/64764/1386/3708/818/5525/2785/1385/5528/3765/5530/5527/5529/2771/5602/5522/815/2932/2773/5499/220074/5332/3800/111/775/10488/5526/9575/816/3798/55012/10681/5518/2783/817/5331/5523/2776/408/801/776/2775/5603/5519/2774/1312/54331/4128/23236/148327/5599/2353/5515/2891/3763/2904/5566/1432/5521/9586/3709/2893/406/5582/5330/55844/774/2890/5516/3799/5601	72
hsa04115	p53 signaling pathway	44/2873	72/8018	1.03e-05	0.000414237	0.000283493	143686/1017/3732/9540/1019/472/317/900/10572/8795/598/54205/596/901/836/50484/891/25898/983/11200/9134/4193/2810/4194/27244/581/5728/842/64326/55367/545/92344/9133/83667/6477/1647/8493/51246/1021/51512/6241/1111/64393/7057	44
hsa05016	Huntington disease	131/2873	271/8018	1.17e-05	0.000420042	0.000287465	8218/4720/4698/29796/6667/64764/11258/3708/10121/3064/539/25942/3092/6647/1385/1770/506/160/3831/5602/10383/3066/317/126328/7846/84790/51164/9167/6648/1350/54205/9519/1212/1211/1639/55062/10126/836/29982/2081/5332/3800/509/51079/4731/55081/4708/10488/203068/4714/4217/2475/517/6391/10120/1173/10376/1768/27019/10540/3798/27089/10671/516/522/5331/4711/5431/5440/7019/515/2776/1347/5437/6875/4702/292/…	131
hsa04152	AMPK signaling pathway	65/2873	120/8018	2.75e-05	0.000888741	0.00060823	81617/64764/3156/5106/5525/3953/1385/200186/5528/5527/5529/5522/3667/8660/3480/79966/9230/890/5290/5208/5562/23411/3991/23216/10488/5526/5571/2475/57521/55012/51552/5518/5862/5213/5523/5210/5209/8503/8900/2997/23417/10890/5519/7248/5207/148327/6009/5515/84335/55437/5521/5295/5296/1375/51422/51094/10891/9586/92335/55844/2309/5516/51719/3172/6794	65
hsa04137	Mitophagy - animal	39/2873	65/8018	5.85e-05	0.00171725	0.00117524	6667/3725/9451/51024/5602/4286/598/285973/22800/6237/79065/55669/9101/10370/5071/665/3091/8887/9958/3265/7030/5599/9474/22808/10133/139341/23710/8878/55626/1457/7942/23786/64786/4893/2309/5601/338382/10241/11345	39
hsa05131	Shigellosis	112/2873	236/8018	0.000130135	0.00350281	0.00239723	1399/5333/3725/8915/3708/8357/4615/4735/7414/8737/55072/9252/5602/472/11335/51619/8945/7323/2932/598/7334/54205/596/55062/11146/5290/10092/63916/10670/5332/4790/3688/87/100132074/7094/2475/29895/989/7189/57521/9181/199746/4793/3611/5331/10318/8936/824/80201/6093/4193/10109/81858/5581/8503/5603/1729/10892/581/9140/7416/5335/8352/58528/83660/10552/10095/8350/23236/9844/3021/5599/9474/10616/1956/143…	112
hsa04071	Sphingolipid signaling pathway	62/2873	119/8018	0.000186158	0.00462532	0.00316545	2207/2534/5525/9517/2768/5528/5527/5529/2771/5602/340485/5522/596/5290/427/2773/5332/4790/5526/4217/55012/5518/9846/5331/5604/6093/5523/5894/2776/91012/166929/253782/8439/5581/8503/5603/581/5728/5519/56848/259230/23236/3265/5599/5515/5590/1432/5521/5295/5296/8560/5879/5582/5330/8717/55844/6609/4893/5516/5601/10558/5337	62
hsa03013	RNA transport	87/2873	179/8018	0.00026553	0.00612615	0.00419257	4928/10419/10799/7175/1982/26986/1964/780851/780853/9086/5411/138716/26999/29107/8667/81929/253314/4686/7514/1915/11171/10940/1979/59343/22985/10209/5905/9631/79833/9939/8890/10284/1973/8487/8669/8665/10557/1207/8637/8563/7919/57122/91181/23636/51068/60528/6396/8892/55110/1977/79228/3837/10460/3646/55706/10556/9470/51808/53371/1983/51367/11097/5903/11218/10250/23165/9688/10289/8672/1974/8661/5109…	87
hsa03015	mRNA surveillance pathway	49/2873	91/8018	0.00031339	0.00674832	0.00461837	51585/100529063/8106/5525/124540/26986/5528/11051/64895/5527/5529/10978/23049/5411/5522/29107/4686/5499/22985/5526/55012/9887/5518/9939/23283/10284/2107/8732/5523/1479/51692/7919/5519/1477/55110/11052/5515/5521/10250/23381/55844/5516/10767/80336/65110/4116/53981/10482/53918	49
hsa04110	Cell cycle	63/2873	124/8018	0.000410741	0.0079175	0.00541852	8556/4172/1017/1871/902/7532/1875/1019/6502/4999/5591/4173/23594/246184/472/3066/7272/7534/4085/2932/890/995/10971/5000/8318/891/983/5111/23595/7042/701/10274/11200/4087/9134/4171/9184/4193/2810/9126/1032/7029/8900/5934/1874/51433/545/4998/991/25/9133/8317/29945/8243/1647/1021/4609/1022/7533/5347/1111/8555/8454	63
hsa00280	Valine, leucine and isoleucine degradation	29/2873	48/8018	0.000435674	0.0079175	0.00541852	3157/30/1629/4329/594/3033/26275/11112/3712/39/27034/34/38/587/56922/586/64087/54511/5095/259307/223/4594/501/5019/1738/1962/5096/18/1892	29
hsa04146	Peroxisome	45/2873	83/8018	0.000444723	0.0079175	0.00541852	30/84188/6647/3417/5190/54677/5189/51268/26061/5830/6648/5828/23600/5825/55711/55670/11264/4598/10654/225/54511/84769/10455/83594/23417/10005/9409/5826/3418/51/1384/8504/5824/4358/23305/2181/55825/283927/51555/3295/1962/5264/8540/2180/7498	45
hsa00900	Terpenoid backbone biosynthesis	16/2873	22/8018	0.000465735	0.0079175	0.00541852	3157/3156/9453/39/38/57107/3422/116150/4598/10654/2342/2224/10269/4597/23590/2339	16
hsa04911	Insulin secretion	46/2873	86/8018	0.000575437	0.00881535	0.00603299	114/1131/64764/1386/818/3782/1385/3781/815/5864/3767/779/108/5332/6616/476/111/775/483/10488/109/816/3778/817/5331/481/2776/776/6833/27445/107/9699/23236/148327/486/5566/2645/6262/6513/9586/5582/5330/477/10242/117/480	46
hsa05132	Salmonella infection	100/2873	214/8018	0.000581407	0.00881535	0.00603299	83658/4627/388/3725/5869/5420/5606/4615/8737/3831/5602/9266/4074/8795/114609/3326/26999/51135/7184/54205/596/121512/836/3840/10092/1434/65082/4790/6237/60412/2597/1785/29109/5868/7189/3839/51429/7295/197259/5604/5894/10109/2316/10006/329/5603/5878/581/8655/302/23207/4646/2318/10552/10095/4628/140465/4637/3265/25828/391/5599/2353/51626/23339/5058/1432/375189/9648/10810/5063/5879/81873/57617/578/64…	100
hsa03040	Spliceosome	73/2873	149/8018	0.000600426	0.00881535	0.00603299	51729/9785/3183/51639/51340/9716/9128/6634/494115/6430/26121/29896/6628/55660/10907/4686/5356/3310/6633/83443/23658/3178/22985/8559/10915/3312/1655/199746/3190/6431/6432/51362/9939/1665/6434/27258/10713/220988/9879/7919/6636/23350/10262/55119/25766/10929/55110/9416/6429/6635/6428/988/27339/11157/6632/3192/6637/84950/3306/10286/151903/27316/10285/8896/10450/22938/51503/6627/4116/58517/10946/6629/1…	73
hsa04114	Oocyte meiosis	64/2873	128/8018	0.000646919	0.00908499	0.00621753	5532/114/3708/1017/818/7532/6196/5525/26271/5528/5530/5527/5529/246184/80315/7534/4085/815/8945/151648/3480/995/10971/64506/5499/108/111/891/983/5526/132864/109/816/5518/817/9134/5604/9748/286151/801/9126/5603/5519/22849/107/6790/51433/5515/10734/5566/1432/23291/991/5534/9133/29945/3709/9985/8243/5516/245711/7533/5347/8454	64
hsa04725	Cholinergic synapse	57/2873	112/8018	0.00071911	0.00967803	0.00662338	9132/114/1131/2784/64764/3708/818/2534/2785/3784/1385/2771/3770/815/596/5290/2773/779/108/5332/111/814/775/10488/109/816/10681/2783/817/5331/5604/2776/3717/776/2775/8503/3786/1128/107/54331/56479/23236/3265/43/148327/2353/3763/5566/5295/5296/1133/9586/3709/5582/5330/774/4893	57
hsa04012	ErbB signaling pathway	45/2873	85/8018	0.00087842	0.0112655	0.00770978	1399/3725/818/868/5602/4690/815/2932/6464/5290/673/2475/816/817/106821730/56924/572/5604/6655/5894/53358/8503/2002/5335/2065/399694/57144/3265/5599/5058/1956/5063/5295/5296/5336/25/5747/6416/369/2549/5582/4893/4609/5601/867	45
hsa00620	Pyruvate metabolism	24/2873	39/8018	0.000930313	0.0112655	0.00770978	4190/5106/39/55902/9380/5091/2271/4200/38/97/3945/4199/3939/223/2739/10873/98/5315/501/5162/1738/197257/1737/5160	24
hsa04070	Phosphatidylinositol signaling system	51/2873	99/8018	0.000941695	0.0112655	0.00770978	5333/3632/3708/200576/54928/90809/23262/22876/5286/3633/5290/8867/5332/9162/8526/9110/1608/8760/5331/9807/1607/801/55529/8503/55361/5728/5297/5335/9108/5298/10423/23236/22908/64768/1040/8871/3612/27124/5295/5296/5336/253430/3709/160851/5582/9107/5330/3631/8395/8821/8898	51
hsa05210	Colorectal cancer	45/2873	86/8018	0.00121096	0.0139693	0.00956024	3725/1630/5899/5602/4292/51426/2932/54205/596/5290/673/836/7046/2475/7042/324/2956/4087/572/4437/5604/6655/5894/4436/8503/581/842/3265/5599/2353/1956/5295/5296/5879/578/369/1499/1647/4893/7048/5898/4609/83439/5900/5601	45
hsa04925	Aldosterone synthesis and secretion	50/2873	98/8018	0.00138583	0.0148817	0.0101847	114/64764/8912/1386/3708/818/1385/491/815/57172/779/108/5332/490/747/476/111/814/775/3991/483/10488/109/949/816/817/5331/8913/5587/481/2776/801/5581/776/6770/107/23236/148327/5566/3777/9586/3709/3164/5582/5330/477/480/221955/57118/51305	50
hsa04068	FoxO signaling pathway	64/2873	131/8018	0.00139025	0.0148817	0.0101847	1017/5896/5897/5106/116986/6502/10769/2290/6446/5602/472/6774/3667/23678/100533105/8660/6648/3480/3276/901/5290/673/51701/5562/891/23411/100132074/7046/5571/7042/5604/6655/4193/5894/1032/9456/8503/5603/9140/5934/5728/10110/3265/5599/80854/1956/1432/114907/23710/5295/5296/9133/51422/369/1647/4893/1263/7048/2309/5601/5347/604/11345/6794	64
hsa04218	Cellular senescence	76/2873	160/8018	0.00144702	0.0148817	0.0101847	5532/3708/1017/1871/5606/1875/91750/1019/132660/5530/4361/472/8945/890/5290/5499/3105/4790/22800/6237/891/23411/90550/4775/7046/983/2475/7042/55957/4683/204851/11200/4087/9134/5604/824/4193/5894/801/776/292/8503/5603/8900/5934/291/5728/10758/7416/5883/7248/7417/1874/3265/6009/545/5810/22808/1432/5295/5296/23291/5534/8878/83593/9133/3107/3709/1647/4893/7048/2309/1021/4609/1111/7419	76
hsa04211	Longevity regulating pathway	46/2873	89/8018	0.00150186	0.0148817	0.0101847	114/143686/64764/1386/1385/3667/8660/6648/3480/253314/5290/5562/108/4790/111/814/23411/10488/5571/109/2475/57521/27244/8503/581/107/1977/7248/3265/148327/6009/9474/9470/5566/84335/5295/5296/51422/83667/51094/10891/9586/4893/2309/9821/6794	46
hsa04929	GnRH secretion	35/2873	64/8018	0.00152042	0.0148817	0.0101847	8912/3708/3782/3765/2100/3781/7220/3767/3814/5290/2797/779/5332/775/2550/9568/5331/8913/5604/5894/2776/408/348980/776/8503/23236/3265/3763/7223/5295/5296/3709/5582/5330/4893	35
hsa04520	Adherens junction	38/2873	71/8018	0.00165763	0.0157475	0.0107772	2241/2534/9855/7414/25945/8826/3480/51701/5770/10580/87/7046/5777/1496/8936/1495/10458/5819/6615/29119/7454/1956/10810/56288/5879/5795/6591/1457/10163/1500/8976/1499/7525/5787/7048/60/83439/117178	38
hsa00230	Purine metabolism	63/2873	130/8018	0.00194159	0.0173341	0.011863	114/9061/2987/8833/2983/2618/5631/6240/204/132/4882/3704/131870/159/51292/318/5137/5143/4860/5147/5471/10606/50484/271/5144/22875/108/111/109/5169/51251/100526794/93034/29922/374659/9583/1633/5153/953/2977/10846/5142/5150/3614/221264/107/2984/3615/5151/102157402/5315/27115/9615/84284/55276/26289/50808/5136/4907/50940/6241/272/7498	63
hsa00100	Steroid biosynthesis	14/2873	20/8018	0.00194984	0.0173341	0.011863	6307/4047/120227/6713/1595/51478/1594/7108/50814/1718/3988/3930/2222/6646	14
hsa04720	Long-term potentiation	36/2873	67/8018	0.00198564	0.0173341	0.011863	5532/114/3708/818/6196/5530/815/673/5499/5332/814/775/816/5906/817/5331/5604/5894/2776/801/107/5908/23236/3265/2891/2904/5566/5534/5502/369/3709/2915/5582/5330/4893/2890	36
hsa04714	Thermogenesis	104/2873	231/8018	0.00219067	0.0186207	0.0127435	4720/114/4698/29796/64764/1386/5606/539/6196/6595/1385/506/84987/126328/86/285521/9167/1350/1376/6194/5562/108/509/51079/4731/111/4708/3991/10488/5571/4714/4217/109/2475/517/6391/57521/27089/516/10632/522/6603/4711/137682/5592/57492/6655/515/55818/1347/65260/4702/5603/7381/1351/4695/107/10476/4729/7248/51241/6601/498/3265/148327/6009/23305/1329/10818/1537/4712/2181/9658/116228/5566/1432/84335/660…	104
hsa04150	mTOR signaling pathway	73/2873	155/8018	0.00235642	0.0192142	0.0131497	64798/81617/389541/6196/6502/6446/54541/79726/3667/2932/7479/3480/81929/253314/523/253260/5290/673/6194/153129/10670/5562/96459/55004/2475/1857/57521/7482/652968/5604/6655/6520/5894/9550/534/8503/8321/7976/5728/8322/6396/9296/51606/58528/1977/7248/3265/6009/526/9470/84335/55437/5295/5296/4040/7480/8325/51256/107080638/8131/83667/9706/529/5582/23175/92335/57600/528/4893/51719/9681/2887/6794	73
hsa04722	Neurotrophin signaling pathway	58/2873	119/8018	0.00243895	0.0192142	0.0131497	1399/3725/4215/818/6196/9252/10019/5602/3667/815/2932/6464/51135/596/5290/673/4915/4790/814/4217/5598/7189/816/5906/4793/817/572/5604/6655/5894/801/53358/8503/5603/581/5335/5908/57498/399694/3265/5599/10818/6272/5663/1432/5295/5296/5879/5336/25/3656/2549/4792/4893/2309/397/5601/11108	58
hsa04935	Growth hormone synthesis, secretion and action	58/2873	119/8018	0.00243895	0.0192142	0.0131497	114/1399/64764/1386/3708/5606/1385/2771/5602/6774/3667/2932/6464/8660/2690/5290/2773/779/108/5332/111/775/10488/109/2475/5331/5604/6655/5894/2776/3717/776/53358/8503/5603/5335/107/399694/23236/3265/148327/5599/2353/6772/5566/1432/5295/5296/5336/5747/6753/9586/6416/3709/5582/5330/4893/5601	58
hsa05017	Spinocerebellar ataxia	49/2873	98/8018	0.00265685	0.0204325	0.0139834	6667/23152/3708/10939/1600/5602/4800/9519/55062/5290/29982/2081/5332/3516/2259/4217/2475/3752/5331/2776/6310/6095/8503/4287/6908/23236/4976/5599/2891/2904/7222/115209/5295/5296/55626/2959/9706/3709/6311/5582/10528/5330/2890/116443/5601/22863/7494/23369/9821	49
hsa00510	N-Glycan biosynthesis	28/2873	50/8018	0.00276219	0.0207486	0.0141998	3703/201595/440138/1650/7841/1798/4247/4249/199857/144245/29880/8703/6185/79087/57171/84920/2683/4124/2530/85365/29929/79644/54344/4121/1603/6184/8818/7991	28
hsa05010	Alzheimer disease	144/2873	334/8018	0.00299681	0.0219993	0.0150557	4720/5532/1131/4698/29796/3708/9451/539/1020/506/57142/3831/5530/5602/10383/317/102/126328/7846/84790/3667/2932/9167/8660/7479/1350/54205/55062/322/5290/673/836/779/29982/2081/5332/3800/4790/177/509/51079/4731/4708/775/90550/6622/2597/203068/4714/4217/2475/517/6391/1857/10376/324/3798/27089/55851/7482/516/522/5331/572/4711/5604/824/515/5894/2776/1347/8851/801/776/4702/292/8503/8321/7976/291/7381/…	144
hsa04217	Necroptosis	74/2873	159/8018	0.00324751	0.0231017	0.0158102	1540/3146/818/8329/8331/10059/27183/3015/8737/55072/5602/51510/3460/6774/8795/815/3014/9525/94239/3326/3718/596/8681/3716/6773/29082/2746/816/55766/27005/817/197259/824/8338/317772/81858/3717/5321/329/9555/292/581/2512/8969/291/10379/124044/8334/7416/353376/100526767/3012/57132/7417/3459/5599/6772/10616/91782/8878/92815/5836/128866/5834/3320/8717/8335/6609/6775/5601/85235/2752/9825/7419	74
hsa05203	Viral carcinogenesis	91/2873	201/8018	0.00329002	0.0231017	0.0158102	64764/1386/3725/1017/2957/8340/8342/7532/79885/1019/6502/1385/3572/55697/3066/10013/6774/7534/27044/9759/6722/2968/3718/9519/890/8841/10971/5290/836/3716/2961/3105/2958/3516/4790/87/10488/983/1959/121504/3190/572/51564/9134/3017/4193/8349/2960/8503/8900/581/28973/8970/5934/10379/3018/8339/6908/8359/4791/3265/148327/2648/5315/5566/5295/5296/5423/2934/991/5879/9114/128312/2959/578/3107/9586/9734/24…	91
hsa04213	Longevity regulating pathway - multiple species	33/2873	62/8018	0.00367224	0.0252369	0.0172715	114/6647/3066/3667/1410/8660/6648/3480/5290/81570/3310/5562/108/111/23411/1979/5571/109/2475/57521/3312/8503/107/3265/9474/5566/84335/5295/5296/3306/51422/4893/2309	33
hsa04934	Cushing syndrome	72/2873	155/8018	0.00388505	0.0261432	0.0178917	114/6667/64764/8912/1386/5087/3708/1017/1871/818/1019/1385/57552/2771/815/2932/7479/2271/673/2773/779/108/5332/111/775/10488/109/1857/8085/949/816/324/5906/7482/9101/4297/817/5331/8913/9134/5604/2776/405/776/9070/8321/7976/6770/107/8322/5908/23236/148327/5151/1956/5566/11091/3777/7480/196/8325/54554/4221/9586/3709/3164/79798/1499/5330/1021/83439/50940	72
hsa04723	Retrograde endocannabinoid signaling	69/2873	148/8018	0.00416165	0.0274329	0.0187743	4720/114/2784/4698/3708/2785/3765/2771/5602/126328/2565/2773/779/108/5332/747/51079/4731/111/4708/775/4714/109/10681/2783/2561/5331/4711/2776/2560/776/2775/4702/5603/4695/107/4729/2562/2558/54331/23236/5599/2891/2567/4712/3763/5566/2570/1432/55967/222236/3709/54539/2893/4719/200959/2915/5582/5330/4722/774/2890/246213/4700/4717/5601/221955/100532726/4707	69
hsa00562	Inositol phosphate metabolism	38/2873	74/8018	0.00431143	0.0278518	0.0190611	5333/3632/4329/200576/54928/22876/5286/3633/5290/8867/5332/138429/9110/5331/9896/51477/55361/5728/5297/5335/9108/5298/10423/23236/22908/64768/8871/3612/27124/5336/253430/9107/5330/3631/8395/7167/8821/8898	38
hsa05213	Endometrial cancer	31/2873	58/8018	0.00441718	0.0279755	0.0191457	4292/51426/2932/5290/673/324/3611/1496/572/5604/6655/5894/1495/8503/581/29119/5728/2002/842/3265/1956/5295/5296/578/369/1499/1647/4893/2309/4609/83439	31
hsa03018	RNA degradation	40/2873	79/8018	0.00475905	0.029561	0.0202308	694/26986/4849/131870/64282/11044/246175/11340/23658/22894/10766/196513/167227/25904/9337/28960/9652/3329/219988/170506/9924/5213/5393/51013/27258/23019/10140/23016/7832/23644/54464/55802/11157/118460/9125/4850/27257/3313/80336/23517	40
hsa00640	Propanoate metabolism	20/2873	34/8018	0.00516032	0.0314487	0.0215227	1629/4329/594/26275/39/55902/38/3945/5095/23417/3939/51/4594/1738/1962/55862/5096/8802/18/1892	20
hsa03022	Basal transcription factors	25/2873	45/8018	0.00527161	0.031532	0.0215797	9569/2957/902/2968/9519/2961/2958/6881/2960/8148/404672/6875/6884/51616/6877/6873/6908/6874/2068/6880/2963/2959/10629/1022/6883	25
hsa05214	Glioma	38/2873	75/8018	0.00576631	0.0338639	0.0231756	1871/818/1019/51426/815/6464/3480/5290/57172/673/814/2475/816/817/5604/6655/4193/5894/801/53358/8503/581/5728/5335/399694/3265/1956/5295/5296/5336/578/369/5582/1647/4893/1021/57118/5156	38
hsa04928	Parathyroid hormone synthesis, secretion and action	51/2873	106/8018	0.00597608	0.0344692	0.0235898	114/6667/64764/1386/3708/1958/1385/2768/2771/142680/596/5143/673/2773/5144/108/4208/5332/111/4209/10488/109/1594/5331/10893/5604/5894/2776/408/5142/9138/4205/107/4325/23236/148327/2353/9935/1956/5566/3727/4040/11214/9586/369/3709/5582/5330/9826/860/5337	51
hsa04142	Lysosome	60/2873	128/8018	0.00624596	0.0353938	0.0242226	8218/1200/50617/8906/8372/3373/11154/10947/4074/2760/26985/2629/5641/1212/1211/427/5660/10717/4864/79158/26503/533/967/9583/3423/256471/1497/9741/285362/10053/10577/1203/138050/1176/3920/8943/51606/1514/3988/6272/23659/8905/162/26088/10239/175/9114/2799/4891/4126/245972/6609/2990/2720/53/950/2588/3074/23457/8692	60
hsa00520	Amino sugar and nucleotide sugar metabolism	26/2873	48/8018	0.00699954	0.0389802	0.026677	7358/5372/6675/1118/2592/132789/54187/9945/606495/7360/7264/5238/64841/80201/29925/51167/10020/4351/2645/51706/51005/55276/3098/55907/2762/3074	26
hsa05212	Pancreatic cancer	38/2873	76/8018	0.00761289	0.0407834	0.027911	10928/1871/5899/1019/5602/6774/51426/598/5290/673/3716/4790/7046/2475/7042/4087/572/5604/5894/8503/581/842/5599/6772/1956/5295/5296/5879/578/369/1647/7048/5898/1021/7422/5900/5601/5337	38
hsa04930	Type II diabetes mellitus	25/2873	46/8018	0.00767125	0.0407834	0.027911	5602/3667/8660/3767/5290/775/2475/777/8913/80201/5581/776/8503/6833/5599/5590/5315/122809/5295/5296/2645/389692/774/3098/5601	25
hsa05211	Renal cell carcinoma	35/2873	69/8018	0.00770212	0.0407834	0.027911	1399/5546/6921/3725/5290/2271/673/9915/7042/112399/5906/106821730/56924/572/5604/6655/5894/405/3091/8503/5908/57144/3265/7030/5058/5063/5295/5296/5879/6513/369/8453/2549/4893/7422	35
hsa04912	GnRH signaling pathway	45/2873	93/8018	0.00833118	0.043261	0.0296067	114/3725/4215/3708/818/5606/1958/5602/815/8681/2797/779/108/5332/111/775/109/5598/816/817/5331/5604/6655/5894/2776/801/5321/4313/776/5603/2002/2185/107/23236/3265/5599/1956/5566/1432/6416/3709/5330/4893/5601/5337	45
hsa04730	Long-term depression	31/2873	60/8018	0.0084379	0.043261	0.0296067	3708/2983/2768/2771/3480/8681/673/2773/5332/5518/5331/5604/5592/2977/5894/2776/5321/2775/5519/23236/3265/5515/2891/2781/369/3709/5582/5330/4893/2890/5516	31
hsa03410	Base excision repair	19/2873	33/8018	0.00870639	0.0433142	0.0296431	10038/3146/328/10039/8930/5111/6996/5425/2237/56655/55247/57804/27301/5423/4968/4350/27343/10714/252969	19
hsa05231	Choline metabolism in cancer	47/2873	98/8018	0.00871648	0.0433142	0.0296431	6582/6667/3725/5602/8681/5290/9162/2475/8526/56261/6583/1608/23446/8611/8936/5604/6655/5894/1607/5321/3091/8503/5130/5335/7248/3265/6009/5599/2353/7454/1956/10810/5295/5296/5879/1120/10163/160851/5582/4893/6584/8395/6581/5900/5601/5337/5156	47
hsa01521	EGFR tyrosine kinase inhibitor resistance	39/2873	79/8018	0.0090111	0.0440998	0.0301807	6774/2932/598/6464/3480/596/253314/5290/673/3716/6194/2475/572/5604/6655/5894/3717/53358/8503/581/5728/5335/2065/399694/1977/3265/1956/9470/5295/5296/5336/369/2621/2549/5582/4893/2309/7422/5156	39
