## Supplementary Table 9 for "Cell Type-Specific Chromatin Accessibility Analysis in the Mouse and Human Brain"

### Sheet: Suppl. Table 9
Suppl. Table 9: HOMER Motif Analysis - AP Total Peaks
Motif Name	Consensus	P-value	Log P-value	q-value (Benjamini)	# of Target Sequences with Motif(of 9876)	% of Target Sequences with Motif	# of Background Sequences with Motif(of 38576)	% of Background Sequences with Motif
CTCF(Zf)/CD4+-CTCF-ChIP-Seq(Barski_et_al.)/Homer	AYAGTGCCMYCTRGTGGCCA	1e-601	-1385	0	1032	0.1045	455.2	0.0118
BORIS(Zf)/K562-CTCFL-ChIP-Seq(GSE32465)/Homer	CNNBRGCGCCCCCTGSTGGC	1e-294	-679	0	1090	0.1104	1137.3	0.0295
NFY(CCAAT)/Promoter/Homer	RGCCAATSRG	1e-205	-474.3	0	1595	0.1616	2717.9	0.0704
RFX(HTH)/K562-RFX3-ChIP-Seq(SRA012198)/Homer	CGGTTGCCATGGCAAC	1e-197	-454.9	0	496	0.0502	350	0.0091
Rfx2(HTH)/LoVo-RFX2-ChIP-Seq(GSE49402)/Homer	GTTGCCATGGCAACM	1e-196	-453.4	0	509	0.0516	371.1	0.0096
X-box(HTH)/NPC-H3K4me1-ChIP-Seq(GSE16256)/Homer	GGTTGCCATGGCAA	1e-172	-397.3	0	445	0.0451	323.5	0.0084
Sp1(Zf)/Promoter/Homer	GGCCCCGCCCCC	1e-154	-355.9	0	1546	0.1566	2952.6	0.0765
Rfx1(HTH)/NPC-H3K4me1-ChIP-Seq(GSE16256)/Homer	KGTTGCCATGGCAA	1e-138	-319.9	0	601	0.0609	698.1	0.0181
Rfx5(HTH)/GM12878-Rfx5-ChIP-Seq(GSE31477)/Homer	SCCTAGCAACAG	1e-122	-282.8	0	723	0.0732	1035.7	0.0268
Sp5(Zf)/mES-Sp5.Flag-ChIP-Seq(GSE72989)/Homer	RGKGGGCGGAGC	1e-110	-255.3	0	2783	0.2819	7283.9	0.1888
KLF1(Zf)/HUDEP2-KLF1-CutnRun(GSE136251)/Homer	VDGGGYGGGGCY	1e-101	-233.6	0	2431	0.2462	6248.5	0.1619
KLF3(Zf)/MEF-Klf3-ChIP-Seq(GSE44748)/Homer	NRGCCCCRCCCHBNN	1e-95	-218.8	0	1519	0.1539	3431.1	0.0889
Klf9(Zf)/GBM-Klf9-ChIP-Seq(GSE62211)/Homer	GCCACRCCCACY	1e-77	-178.7	0	1099	0.1113	2366.7	0.0613
Sp2(Zf)/HEK293-Sp2.eGFP-ChIP-Seq(Encode)/Homer	YGGCCCCGCCCC	1e-76	-176.6	0	3373	0.3416	9926.6	0.2573
Ronin(THAP)/ES-Thap11-ChIP-Seq(GSE51522)/Homer	RACTACAACTCCCAGVAKGC	1e-67	-154.3	0	255	0.0258	267.6	0.0069
KLF5(Zf)/LoVo-KLF5-ChIP-Seq(GSE49402)/Homer	DGGGYGKGGC	1e-56	-130.4	0	2810	0.2846	8348.9	0.2164
KLF6(Zf)/PDAC-KLF6-ChIP-Seq(GSE64557)/Homer	MKGGGYGTGGCC	1e-56	-130.3	0	2350	0.238	6736.4	0.1746
GFY-Staf(?,Zf)/Promoter/Homer	RACTACAATTCCCAGAAKGC	1e-55	-128.2	0	275	0.0279	350.6	0.0091
GFY(?)/Promoter/Homer	ACTACAATTCCC	1e-50	-116.8	0	279	0.0283	381.1	0.0099
KLF14(Zf)/HEK293-KLF14.GFP-ChIP-Seq(GSE58341)/Homer	RGKGGGCGKGGC	1e-49	-114.7	0	3583	0.3629	11311.1	0.2932
Elk4(ETS)/Hela-Elk4-ChIP-Seq(GSE31477)/Homer	NRYTTCCGGY	1e-43	-100.4	0	1219	0.1235	3177.9	0.0824
Elk1(ETS)/Hela-Elk1-ChIP-Seq(GSE31477)/Homer	HACTTCCGGY	1e-38	-88.8	0	1207	0.1223	3224.1	0.0836
JunD(bZIP)/K562-JunD-ChIP-Seq/Homer	ATGACGTCATCN	1e-37	-87.08	0	204	0.0207	276.7	0.0072
CRE(bZIP)/Promoter/Homer	CSGTGACGTCAC	1e-37	-86.25	0	460	0.0466	933.8	0.0242
Fra2(bZIP)/Striatum-Fra2-ChIP-Seq(GSE43429)/Homer	GGATGACTCATC	1e-36	-85.06	0	500	0.0506	1052	0.0273
Fli1(ETS)/CD8-FLI-ChIP-Seq(GSE20898)/Homer	NRYTTCCGGH	1e-35	-81.46	0	1737	0.1759	5076.6	0.1316
Maz(Zf)/HepG2-Maz-ChIP-Seq(GSE31477)/Homer	GGGGGGGG	1e-34	-79.31	0	2738	0.2773	8652.4	0.2242
ELF1(ETS)/Jurkat-ELF1-ChIP-Seq(SRA014231)/Homer	AVCCGGAAGT	1e-33	-77.7	0	1090	0.1104	2927.4	0.0759
Fra1(bZIP)/BT549-Fra1-ChIP-Seq(GSE46166)/Homer	NNATGASTCATH	1e-33	-76.13	0	547	0.0554	1230.9	0.0319
MYB(HTH)/ERMYB-Myb-ChIPSeq(GSE22095)/Homer	GGCVGTTR	1e-32	-75.73	0	1890	0.1914	5668.7	0.1469
Atf3(bZIP)/GBM-ATF3-ChIP-Seq(GSE33912)/Homer	DATGASTCATHN	1e-31	-72.97	0	631	0.0639	1500.3	0.0389
ETS(ETS)/Promoter/Homer	AACCGGAAGT	1e-31	-71.81	0	719	0.0728	1780	0.0461
Fosl2(bZIP)/3T3L1-Fosl2-ChIP-Seq(GSE56872)/Homer	NATGASTCABNN	1e-30	-69.1	0	361	0.0366	727.9	0.0189
AMYB(HTH)/Testes-AMYB-ChIP-Seq(GSE44588)/Homer	TGGCAGTTGG	1e-29	-68.48	0	1561	0.1581	4601.3	0.1193
Fos(bZIP)/TSC-Fos-ChIP-Seq(GSE110950)/Homer	NDATGASTCAYN	1e-29	-66.88	0	566	0.0573	1337.8	0.0347
Jun-AP1(bZIP)/K562-cJun-ChIP-Seq(GSE31477)/Homer	GATGASTCATCN	1e-28	-65.21	0	278	0.0282	516.6	0.0134
JunB(bZIP)/DendriticCells-Junb-ChIP-Seq(GSE36099)/Homer	RATGASTCAT	1e-26	-62.06	0	523	0.053	1234.5	0.032
AP-1(bZIP)/ThioMac-PU.1-ChIP-Seq(GSE21512)/Homer	VTGACTCATC	1e-26	-60.63	0	688	0.0697	1756.7	0.0455
ETV4(ETS)/HepG2-ETV4-ChIP-Seq(ENCODE)/Homer	ACCGGAAGTG	1e-25	-59.71	0	1786	0.1809	5487.6	0.1422
BATF(bZIP)/Th17-BATF-ChIP-Seq(GSE39756)/Homer	DATGASTCAT	1e-24	-55.41	0	588	0.0596	1476.2	0.0383
KLF10(Zf)/HEK293-KLF10.GFP-ChIP-Seq(GSE58341)/Homer	GGGGGTGTGTCC	1e-23	-54.39	0	905	0.0917	2511.5	0.0651
BMYB(HTH)/Hela-BMYB-ChIP-Seq(GSE27030)/Homer	NHAACBGYYV	1e-23	-53.04	0	1475	0.1494	4474.7	0.116
Pknox1(Homeobox)/ES-Prep1-ChIP-Seq(GSE63282)/Homer	SCTGTCAVTCAV	1e-22	-52.91	0	300	0.0304	624.1	0.0162
Klf4(Zf)/mES-Klf4-ChIP-Seq(GSE11431)/Homer	GCCACACCCA	1e-22	-52.24	0	766	0.0776	2071.3	0.0537
NFIL3(bZIP)/HepG2-NFIL3-ChIP-Seq(Encode)/Homer	VTTACGTAAYNNNNN	1e-22	-52.21	0	612	0.062	1574.4	0.0408
GABPA(ETS)/Jurkat-GABPa-ChIP-Seq(GSE17954)/Homer	RACCGGAAGT	1e-22	-51.55	0	1317	0.1334	3941.3	0.1021
Pbx3(Homeobox)/GM12878-PBX3-ChIP-Seq(GSE32465)/Homer	SCTGTCAMTCAN	1e-21	-50.48	0	292	0.0296	612.5	0.0159
En1(Homeobox)/SUM149-EN1-ChIP-Seq(GSE120957)/Homer	NDCTAATTAS	1e-21	-49.79	0	1589	0.1609	4915.6	0.1274
CREB5(bZIP)/LNCaP-CREB5.V5-ChIP-Seq(GSE137775)/Homer	VVATGACGTCAT	1e-20	-47.88	0	448	0.0454	1089.7	0.0282
Bach2(bZIP)/OCILy7-Bach2-ChIP-Seq(GSE44420)/Homer	TGCTGAGTCA	1e-20	-46.82	0	227	0.023	446.5	0.0116
Atf2(bZIP)/3T3L1-Atf2-ChIP-Seq(GSE56872)/Homer	NRRTGACGTCAT	1e-19	-45.21	0	439	0.0445	1078.9	0.028
Rfx6(HTH)/Min6b1-Rfx6.HA-ChIP-Seq(GSE62844)/Homer	TGTTKCCTAGCAACM	1e-19	-44.43	0	1302	0.1319	3973.1	0.103
MafA(bZIP)/Islet-MafA-ChIP-Seq(GSE30298)/Homer	TGCTGACTCA	1e-17	-39.99	0	789	0.0799	2258.1	0.0585
ETV1(ETS)/GIST48-ETV1-ChIP-Seq(GSE22441)/Homer	AACCGGAAGT	1e-16	-37.11	0	1795	0.1818	5835.9	0.1513
NFAT(RHD)/Jurkat-NFATC1-ChIP-Seq(Jolma_et_al.)/Homer	ATTTTCCATT	1e-16	-37.07	0	805	0.0815	2342.9	0.0607
c-Jun-CRE(bZIP)/K562-cJun-ChIP-Seq(GSE31477)/Homer	ATGACGTCATCY	1e-14	-34.2	0	385	0.039	983.5	0.0255
ETS1(ETS)/Jurkat-ETS1-ChIP-Seq(GSE17954)/Homer	ACAGGAAGTG	1e-14	-32.48	0	1350	0.1367	4306.8	0.1116
SCL(bHLH)/HPC7-Scl-ChIP-Seq(GSE13511)/Homer	AVCAGCTG	1e-13	-31.82	0	4783	0.4845	17220.3	0.4463
ZNF189(Zf)/HEK293-ZNF189.GFP-ChIP-Seq(GSE58341)/Homer	TGGAACAGMA	1e-13	-31.65	0	984	0.0997	3023.3	0.0784
NRF1(NRF)/MCF7-NRF1-ChIP-Seq(Unpublished)/Homer	CTGCGCATGCGC	1e-13	-30.28	0	482	0.0488	1328	0.0344
Smad3(MAD)/NPC-Smad3-ChIP-Seq(GSE36673)/Homer	TWGTCTGV	1e-12	-29.46	0	2812	0.2848	9742.9	0.2525
GFX(?)/Promoter/Homer	ATTCTCGCGAGA	1e-12	-29.43	0	72	0.0073	103.5	0.0027
NeuroD1(bHLH)/Islet-NeuroD1-ChIP-Seq(GSE30298)/Homer	GCCATCTGTT	1e-12	-29.34	0	929	0.0941	2861.9	0.0742
Elf4(ETS)/BMDM-Elf4-ChIP-Seq(GSE88699)/Homer	ACTTCCKGKT	1e-12	-29.11	0	1294	0.1311	4158.3	0.1078
Tgif2(Homeobox)/mES-Tgif2-ChIP-Seq(GSE55404)/Homer	TGTCANYT	1e-12	-28.57	0	2804	0.284	9732.8	0.2523
E2F4(E2F)/K562-E2F4-ChIP-Seq(GSE31477)/Homer	GGCGGGAAAH	1e-11	-25.94	0	1073	0.1087	3418.9	0.0886
YY1(Zf)/Promoter/Homer	CAAGATGGCGGC	1e-11	-25.53	0	190	0.0192	437.1	0.0113
PBX1(Homeobox)/MCF7-PBX1-ChIP-Seq(GSE28007)/Homer	GSCTGTCACTCA	1e-10	-25.31	0	107	0.0108	202	0.0052
NFE2L2(bZIP)/HepG2-NFE2L2-ChIP-Seq(Encode)/Homer	AWWWTGCTGAGTCAT	1e-10	-24.78	0	56	0.0057	77.1	0.002
Atf7(bZIP)/3T3L1-Atf7-ChIP-Seq(GSE56872)/Homer	NGRTGACGTCAY	1e-10	-24.35	0	596	0.0604	1770.4	0.0459
E2F3(E2F)/MEF-E2F3-ChIP-Seq(GSE71376)/Homer	BTKGGCGGGAAA	1e-10	-24.23	0	1327	0.1344	4359.4	0.113
NRF(NRF)/Promoter/Homer	STGCGCATGCGC	1e-09	-22.71	0	462	0.0468	1333.1	0.0346
Atf1(bZIP)/K562-ATF1-ChIP-Seq(GSE31477)/Homer	GATGACGTCA	1e-09	-22.61	0	798	0.0808	2494.9	0.0647
SPDEF(ETS)/VCaP-SPDEF-ChIP-Seq(SRA014231)/Homer	ASWTCCTGBT	1e-09	-21.86	0	1093	0.1107	3556.6	0.0922
ERG(ETS)/VCaP-ERG-ChIP-Seq(GSE14097)/Homer	ACAGGAAGTG	1e-09	-21.78	0	1824	0.1847	6229.2	0.1614
EHF(ETS)/LoVo-EHF-ChIP-Seq(GSE49402)/Homer	AVCAGGAAGT	1e-09	-21.36	0	1439	0.1458	4821	0.1249
Etv2(ETS)/ES-ER71-ChIP-Seq(GSE59402)/Homer	NNAYTTCCTGHN	1e-09	-21.32	0	1094	0.1108	3569.2	0.0925
NF1-halfsite(CTF)/LNCaP-NF1-ChIP-Seq(Unpublished)/Homer	YTGCCAAG	1e-08	-20.5	0	1827	0.1851	6269.9	0.1625
Egr2(Zf)/Thymocytes-Egr2-ChIP-Seq(GSE34254)/Homer	NGCGTGGGCGGR	1e-08	-20.41	0	407	0.0412	1172.8	0.0304
Atoh1(bHLH)/Cerebellum-Atoh1-ChIP-Seq(GSE22111)/Homer	VNRVCAGCTGGY	1e-08	-20.22	0	1228	0.1244	4074.9	0.1056
Ap4(bHLH)/AML-Tfap4-ChIP-Seq(GSE45738)/Homer	NAHCAGCTGD	1e-08	-20.14	0	1397	0.1415	4692.1	0.1216
NF-E2(bZIP)/K562-NFE2-ChIP-Seq(GSE31477)/Homer	GATGACTCAGCA	1e-08	-19.93	0	68	0.0069	118.3	0.0031
Bach1(bZIP)/K562-Bach1-ChIP-Seq(GSE31477)/Homer	AWWNTGCTGAGTCAT	1e-08	-19.9	0	64	0.0065	109	0.0028
Hoxa9(Homeobox)/ChickenMSG-Hoxa9.Flag-ChIP-Seq(GSE86088)/Homer	RGCAATNAAA	1e-08	-19.66	0	2150	0.2178	7493.8	0.1942
Mef2d(MADS)/Retina-Mef2d-ChIP-Seq(GSE61391)/Homer	GCTATTTTTAGC	1e-08	-19.25	0	192	0.0194	481.6	0.0125
Olig2(bHLH)/Neuron-Olig2-ChIP-Seq(GSE30882)/Homer	RCCATMTGTT	1e-08	-18.92	0	1817	0.184	6269.3	0.1625
NeuroG2(bHLH)/Fibroblast-NeuroG2-ChIP-Seq(GSE75910)/Homer	ACCATCTGTT	1e-08	-18.87	0	1561	0.1581	5322.3	0.1379
ZNF341(Zf)/EBV-ZNF341-ChIP-Seq(GSE113194)/Homer	GGAACAGCCG	1e-08	-18.64	0	856	0.0867	2761.4	0.0716
Nrf2(bZIP)/Lymphoblast-Nrf2-ChIP-Seq(GSE37589)/Homer	HTGCTGAGTCAT	1e-07	-18.34	0	59	0.006	100.2	0.0026
Nanog(Homeobox)/mES-Nanog-ChIP-Seq(GSE11724)/Homer	RGCCATTAAC	1e-07	-18.32	0	3595	0.3641	13014.9	0.3373
Egr1(Zf)/K562-Egr1-ChIP-Seq(GSE32465)/Homer	TGCGTGGGYG	1e-07	-17.82	0	1196	0.1211	4005.3	0.1038
EWS:FLI1-fusion(ETS)/SK_N_MC-EWS:FLI1-ChIP-Seq(SRA014231)/Homer	VACAGGAAAT	1e-07	-17.47	0	697	0.0706	2215	0.0574
Stat3+il21(Stat)/CD4-Stat3-ChIP-Seq(GSE19198)/Homer	SVYTTCCNGGAARB	1e-07	-17.4	0	682	0.0691	2162.2	0.056
Stat3(Stat)/mES-Stat3-ChIP-Seq(GSE11431)/Homer	CTTCCGGGAA	1e-07	-17.08	0	565	0.0572	1755.3	0.0455
HLF(bZIP)/HSC-HLF.Flag-ChIP-Seq(GSE69817)/Homer	RTTATGYAAB	1e-07	-16.95	0	620	0.0628	1950.4	0.0506
Tgif1(Homeobox)/mES-Tgif1-ChIP-Seq(GSE55404)/Homer	YTGWCADY	1e-07	-16.47	0	2458	0.249	8739	0.2265
PU.1-IRF(ETS:IRF)/Bcell-PU.1-ChIP-Seq(GSE21512)/Homer	MGGAAGTGAAAC	1e-06	-16.01	0	1331	0.1348	4539.4	0.1177
Twist2(bHLH)/Myoblast-Twist2.Ty1-ChIP-Seq(GSE127998)/Homer	MCAGCTGBYH	1e-06	-15.74	0	1850	0.1874	6473.1	0.1678
PRDM9(Zf)/Testis-DMC1-ChIP-Seq(GSE35498)/Homer	ADGGYAGYAGCATCT	1e-06	-15.7	0	520	0.0527	1617.8	0.0419
ZNF143|STAF(Zf)/CUTLL-ZNF143-ChIP-Seq(GSE29600)/Homer	ATTTCCCAGVAKSCY	1e-06	-14.95	0	443	0.0449	1359.6	0.0352
BHLHA15(bHLH)/NIH3T3-BHLHB8.HA-ChIP-Seq(GSE119782)/Homer	NAMCAGCTGK	1e-06	-14.41	0	1459	0.1478	5051.2	0.1309
TEAD3(TEA)/HepG2-TEAD3-ChIP-Seq(Encode)/Homer	TRCATTCCAG	1e-06	-14.08	0	1025	0.1038	3459.9	0.0897
Lhx3(Homeobox)/Neuron-Lhx3-ChIP-Seq(GSE31456)/Homer	ADBTAATTAR	1e-05	-13.57	0	1198	0.1213	4107	0.1064
ELF5(ETS)/T47D-ELF5-ChIP-Seq(GSE30407)/Homer	ACVAGGAAGT	1e-05	-12.72	0	802	0.0812	2675.7	0.0693
MyoD(bHLH)/Myotube-MyoD-ChIP-Seq(GSE21614)/Homer	RRCAGCTGYTSY	1e-05	-12.57	0	997	0.101	3390.6	0.0879
WT1(Zf)/Kidney-WT1-ChIP-Seq(GSE90016)/Homer	MCTCCCMCRCAB	1e-05	-11.9	0	962	0.0974	3277.4	0.0849
TEAD1(TEAD)/HepG2-TEAD1-ChIP-Seq(Encode)/Homer	CYRCATTCCA	1e-05	-11.81	0	905	0.0917	3070.4	0.0796
E-box(bHLH)/Promoter/Homer	SSGGTCACGTGA	0.0001	-11.44	0	139	0.0141	370.3	0.0096
Rbpj1(?)/Panc1-Rbpj1-ChIP-Seq(GSE47459)/Homer	HTTTCCCASG	0.0001	-11.19	0.0001	1424	0.1442	5008.9	0.1298
E2F6(E2F)/Hela-E2F6-ChIP-Seq(GSE31477)/Homer	GGCGGGAARN	0.0001	-10.38	0.0001	1112	0.1126	3869.6	0.1003
Foxo1(Forkhead)/RAW-Foxo1-ChIP-Seq(Fan_et_al.)/Homer	CTGTTTAC	0.0001	-10.24	0.0001	1591	0.1611	5663.8	0.1468
Tcf12(bHLH)/GM12878-Tcf12-ChIP-Seq(GSE32465)/Homer	VCAGCTGYTG	0.0001	-10.19	0.0001	1194	0.1209	4179.4	0.1083
OCT:OCT(POU,Homeobox,IR1)/NPC-Brn2-ChIP-Seq(GSE35496)/Homer	ATGAATWATTCATGA	0.0001	-10.11	0.0002	19	0.0019	25.2	0.0007
Atf4(bZIP)/MEF-Atf4-ChIP-Seq(GSE35681)/Homer	MTGATGCAAT	0.0001	-9.937	0.0002	235	0.0238	705	0.0183
Oct6(POU,Homeobox)/NPC-Pou3f1-ChIP-Seq(GSE35496)/Homer	WATGCAAATGAG	0.0001	-9.767	0.0002	316	0.032	988	0.0256
Meis1(Homeobox)/MastCells-Meis1-ChIP-Seq(GSE48085)/Homer	VGCTGWCAVB	0.0001	-9.745	0.0002	1476	0.1495	5247.5	0.136
Brn1(POU,Homeobox)/NPC-Brn1-ChIP-Seq(GSE35496)/Homer	TATGCWAATBAV	0.0001	-9.355	0.0003	248	0.0251	757.7	0.0196
Unknown-ESC-element(?)/mES-Nanog-ChIP-Seq(GSE11724)/Homer	CACAGCAGGGGG	0.0001	-9.299	0.0003	671	0.068	2272	0.0589
LHX9(Homeobox)/Hct116-LHX9.V5-ChIP-Seq(GSE116822)/Homer	NGCTAATTAG	0.001	-8.75	0.0006	1022	0.1035	3580.4	0.0928
TFE3(bHLH)/MEF-TFE3-ChIP-Seq(GSE75757)/Homer	GTCACGTGACYV	0.001	-8.674	0.0006	111	0.0112	302.7	0.0078
TCF4(bHLH)/SHSY5Y-TCF4-ChIP-Seq(GSE96915)/Homer	SMCATCTGKH	0.001	-8.628	0.0007	1507	0.1526	5401.1	0.14
Znf263(Zf)/K562-Znf263-ChIP-Seq(GSE31477)/Homer	CVGTSCTCCC	0.001	-8.585	0.0007	2476	0.2508	9084.3	0.2354
MafK(bZIP)/C2C12-MafK-ChIP-Seq(GSE36030)/Homer	GCTGASTCAGCA	0.001	-8.429	0.0008	204	0.0207	617.3	0.016
TEAD4(TEA)/Tropoblast-Tead4-ChIP-Seq(GSE37350)/Homer	CCWGGAATGY	0.001	-8.252	0.0009	805	0.0815	2789	0.0723
ZBTB33(Zf)/GM12878-ZBTB33-ChIP-Seq(GSE32465)/Homer	GGVTCTCGCGAGAAC	0.001	-8.212	0.001	137	0.0139	392.8	0.0102
Isl1(Homeobox)/Neuron-Isl1-ChIP-Seq(GSE31456)/Homer	CTAATKGV	0.001	-8.203	0.001	1433	0.1451	5137.2	0.1331
Tcf21(bHLH)/ArterySmoothMuscle-Tcf21-ChIP-Seq(GSE61369)/Homer	NAACAGCTGG	0.001	-8.084	0.0011	1073	0.1087	3790.6	0.0982
CArG(MADS)/PUER-Srf-ChIP-Seq(Sullivan_et_al.)/Homer	CCATATATGGNM	0.001	-7.903	0.0013	226	0.0229	700.3	0.0182
Myf5(bHLH)/GM-Myf5-ChIP-Seq(GSE24852)/Homer	BAACAGCTGT	0.001	-7.577	0.0017	759	0.0769	2637.1	0.0683
RUNX(Runt)/HPC7-Runx1-ChIP-Seq(GSE22178)/Homer	SAAACCACAG	0.001	-7.179	0.0026	563	0.057	1925.5	0.0499
RUNX1(Runt)/Jurkat-RUNX1-ChIP-Seq(GSE29180)/Homer	AAACCACARM	0.001	-7.123	0.0027	785	0.0795	2746.5	0.0712
PR(NR)/T47D-PR-ChIP-Seq(GSE31130)/Homer	VAGRACAKNCTGTBC	0.001	-7.09	0.0028	1748	0.177	6372.9	0.1652
TEAD(TEA)/Fibroblast-PU.1-ChIP-Seq(Unpublished)/Homer	YCWGGAATGY	0.001	-6.95	0.0032	577	0.0584	1982.8	0.0514
HIC1(Zf)/Treg-ZBTB29-ChIP-Seq(GSE99889)/Homer	TGCCAGCB	0.001	-6.917	0.0033	2526	0.2558	9352.3	0.2424
Hoxa10(Homeobox)/ChickenMSG-Hoxa10.Flag-ChIP-Seq(GSE86088)/Homer	GGYAATGAAA	0.01	-6.658	0.0042	416	0.0421	1400.1	0.0363
Foxh1(Forkhead)/hESC-FOXH1-ChIP-Seq(GSE29422)/Homer	NNTGTGGATTSS	0.01	-6.597	0.0044	462	0.0468	1569.7	0.0407
CEBP:AP1(bZIP)/ThioMac-CEBPb-ChIP-Seq(GSE21512)/Homer	DRTGTTGCAA	0.01	-6.296	0.0059	557	0.0564	1925.1	0.0499
PGR(NR)/EndoStromal-PGR-ChIP-Seq(GSE69539)/Homer	AAGAACATWHTGTTC	0.01	-6.257	0.0061	169	0.0171	524.9	0.0136
Tbx20(T-box)/Heart-Tbx20-ChIP-Seq(GSE29636)/Homer	GGTGYTGACAGS	0.01	-6.249	0.0061	181	0.0183	567	0.0147
TATA-Box(TBP)/Promoter/Homer	CCTTTTAWAGSC	0.01	-6.228	0.0062	898	0.091	3195.9	0.0828
ETS:RUNX(ETS,Runt)/Jurkat-RUNX1-ChIP-Seq(GSE17954)/Homer	RCAGGATGTGGT	0.01	-6.227	0.0062	126	0.0128	376.3	0.0098
PBX2(Homeobox)/K562-PBX2-ChIP-Seq(Encode)/Homer	RTGATTKATRGN	0.01	-6.138	0.0067	551	0.0558	1907.2	0.0494
ELF3(ETS)/PDAC-ELF3-ChIP-Seq(GSE64557)/Homer	ANCAGGAAGT	0.01	-6.124	0.0067	687	0.0696	2411.4	0.0625
Arnt:Ahr(bHLH)/MCF7-Arnt-ChIP-Seq(Lo_et_al.)/Homer	TBGCACGCAA	0.01	-5.99	0.0077	767	0.0777	2713.6	0.0703
Duxbl(Homeobox)/NIH3T3-Duxbl.HA-ChIP-Seq(GSE119782)/Homer	TAAYCYAATCAA	0.01	-5.889	0.0084	63	0.0064	169.4	0.0044
Hoxd10(Homeobox)/ChickenMSG-Hoxd10.Flag-ChIP-Seq(GSE86088)/Homer	GGCMATGAAA	0.01	-5.796	0.0092	802	0.0812	2850.5	0.0739
Oct11(POU,Homeobox)/NCIH1048-POU2F3-ChIP-seq(GSE115123)/Homer	GATTTGCATA	0.01	-5.544	0.0117	236	0.0239	772.9	0.02
Zfp57(Zf)/H1-ZFP57.HA-ChIP-Seq(GSE115387)/Homer	NANTGCSGCA	0.01	-5.529	0.0118	755	0.0765	2684	0.0696
CTCF-SatelliteElement(Zf?)/CD4+-CTCF-ChIP-Seq(Barski_et_al.)/Homer	TGCAGTTCCMVNWRTGGCCA	0.01	-5.525	0.0118	23	0.0023	48.2	0.0012
MafB(bZIP)/BMM-Mafb-ChIP-Seq(GSE75722)/Homer	WNTGCTGASTCAGCANWTTY	0.01	-5.41	0.0131	314	0.0318	1056.2	0.0274
Hoxd11(Homeobox)/ChickenMSG-Hoxd11.Flag-ChIP-Seq(GSE86088)/Homer	VGCCATAAAA	0.01	-5.306	0.0145	1693	0.1715	6243.4	0.1618
RORg(NR)/Liver-Rorc-ChIP-Seq(GSE101115)/Homer	WAABTAGGTCAV	0.01	-5.104	0.0176	68	0.0069	192.1	0.005
PRDM15(Zf)/ESC-Prdm15-ChIP-Seq(GSE73694)/Homer	YCCDNTCCAGGTTTT	0.01	-4.836	0.0228	973	0.0986	3528.6	0.0915
E2F(E2F)/Hela-CellCycle-Expression/Homer	TTSGCGCGAAAA	0.01	-4.796	0.0236	103	0.0104	314.1	0.0081
Zfp809(Zf)/ES-Zfp809-ChIP-Seq(GSE70799)/Homer	GGGGCTYGKCTGGGA	0.01	-4.74	0.0248	349	0.0353	1199.5	0.0311
PAX6(Paired,Homeobox)/Forebrain-Pax6-ChIP-Seq(GSE66961)/Homer	NGTGTTCAVTSAAGCGKAAA	0.01	-4.728	0.0249	80	0.0081	237	0.0061
Sox9(HMG)/Limb-SOX9-ChIP-Seq(GSE73225)/Homer	AGGVNCCTTTGT	0.1	-4.53	0.0302	605	0.0613	2155.5	0.0559
PU.1(ETS)/ThioMac-PU.1-ChIP-Seq(GSE21512)/Homer	AGAGGAAGTG	0.1	-4.499	0.031	451	0.0457	1582.3	0.041
STAT4(Stat)/CD4-Stat4-ChIP-Seq(GSE22104)/Homer	NYTTCCWGGAAR	0.1	-4.349	0.0357	762	0.0772	2751.1	0.0713
Smad4(MAD)/ESC-SMAD4-ChIP-Seq(GSE29422)/Homer	VBSYGTCTGG	0.1	-4.264	0.0387	1631	0.1652	6060.1	0.1571
MyoG(bHLH)/C2C12-MyoG-ChIP-Seq(GSE36024)/Homer	AACAGCTG	0.1	-4.242	0.0393	1171	0.1186	4305.7	0.1116
ZFX(Zf)/mES-Zfx-ChIP-Seq(GSE11431)/Homer	AGGCCTRG	0.1	-4.033	0.0481	1607	0.1628	5981.3	0.155
Smad2(MAD)/ES-SMAD2-ChIP-Seq(GSE29422)/Homer	CTGTCTGG	0.1	-3.798	0.0605	1586	0.1606	5914.8	0.1533
CEBP:CEBP(bZIP)/MEF-Chop-ChIP-Seq(GSE35681)/Homer	NTNATGCAAYMNNHTGMAAY	0.1	-3.772	0.0617	113	0.0114	363.9	0.0094
Zic(Zf)/Cerebellum-ZIC1.2-ChIP-Seq(GSE60731)/Homer	CCTGCTGAGH	0.1	-3.71	0.0653	919	0.0931	3372.8	0.0874
E2F7(E2F)/Hela-E2F7-ChIP-Seq(GSE32673)/Homer	VDTTTCCCGCCA	0.1	-3.689	0.0662	262	0.0265	905.4	0.0235
PU.1:IRF8(ETS:IRF)/pDC-Irf8-ChIP-Seq(GSE66899)/Homer	GGAAGTGAAAST	0.1	-3.489	0.0805	167	0.0169	562.4	0.0146
RUNX2(Runt)/PCa-RUNX2-ChIP-Seq(GSE33889)/Homer	NWAACCACADNN	0.1	-3.46	0.0823	573	0.058	2073	0.0537
RORgt(NR)/EL4-RORgt.Flag-ChIP-Seq(GSE56019)/Homer	AAYTAGGTCA	0.1	-3.371	0.0889	89	0.009	284.4	0.0074
RORgt(NR)/EL4-RORgt.Flag-ChIP-Seq(GSE56019)/Homer	AAYTAGGTCA	0.1	-3.371	0.0889	89	0.009	284.4	0.0074
Brn2(POU,Homeobox)/NPC-Brn2-ChIP-Seq(GSE35496)/Homer	ATGAATATTC	0.1	-3.329	0.0922	62	0.0063	190.7	0.0049
OCT:OCT-short(POU,Homeobox)/NPC-OCT6-ChIP-Seq(GSE43916)/Homer	ATGCATWATGCATRW	0.1	-3.314	0.0931	449	0.0455	1612.5	0.0418
Pitx1:Ebox(Homeobox,bHLH)/Hindlimb-Pitx1-ChIP-Seq(GSE41591)/Homer	YTAATTRAWWCCAGATGT	0.1	-3.245	0.0991	107	0.0108	350.3	0.0091
Tbox:Smad(T-box,MAD)/ESCd5-Smad2_3-ChIP-Seq(GSE29422)/Homer	AGGTGHCAGACA	0.1	-3.121	0.1116	149	0.0151	504.5	0.0131
IRF:BATF(IRF:bZIP)/pDC-Irf8-ChIP-Seq(GSE66899)/Homer	CTTTCANTATGACTV	0.1	-3.054	0.1186	73	0.0074	232.6	0.006
Tlx?(NR)/NPC-H3K4me1-ChIP-Seq(GSE16256)/Homer	CTGGCAGSCTGCCA	0.1	-3.036	0.1201	391	0.0396	1404.7	0.0364
E2F1(E2F)/Hela-E2F1-ChIP-Seq(GSE22478)/Homer	CWGGCGGGAA	0.1	-2.954	0.1295	538	0.0545	1961.9	0.0508
RORa(NR)/Liver-Rora-ChIP-Seq(GSE101115)/Homer	AAWCTAGGTCARDNN	0.1	-2.943	0.1303	95	0.0096	312.9	0.0081
Chop(bZIP)/MEF-Chop-ChIP-Seq(GSE35681)/Homer	ATTGCATCAT	0.1	-2.91	0.1339	165	0.0167	567.8	0.0147
MITF(bHLH)/MastCells-MITF-ChIP-Seq(GSE48085)/Homer	RTCATGTGAC	0.1	-2.888	0.1361	795	0.0805	2940.5	0.0762
Tcfcp2l1(CP2)/mES-Tcfcp2l1-ChIP-Seq(GSE11431)/Homer	NRAACCRGTTYRAACCRGYT	0.1	-2.855	0.14	125	0.0127	422.5	0.0109
CHR(?)/Hela-CellCycle-Expression/Homer	SRGTTTCAAA	0.1	-2.816	0.1447	407	0.0412	1472.6	0.0382
Sox4(HMG)/proB-Sox4-ChIP-Seq(GSE50066)/Homer	YCTTTGTTCC	0.1	-2.799	0.1464	603	0.0611	2214.1	0.0574
RUNX-AML(Runt)/CD4+-PolII-ChIP-Seq(Barski_et_al.)/Homer	GCTGTGGTTW	0.1	-2.781	0.1483	516	0.0523	1885.6	0.0489
IRF8(IRF)/BMDM-IRF8-ChIP-Seq(GSE77884)/Homer	GRAASTGAAAST	0.1	-2.664	0.1657	293	0.0297	1049.2	0.0272
Ascl1(bHLH)/NeuralTubes-Ascl1-ChIP-Seq(GSE55840)/Homer	NNVVCAGCTGBN	0.1	-2.603	0.1752	1769	0.1792	6698.1	0.1736
Oct4(POU,Homeobox)/mES-Oct4-ChIP-Seq(GSE11431)/Homer	ATTTGCATAW	0.1	-2.59	0.1765	315	0.0319	1134.7	0.0294
NFAT:AP1(RHD,bZIP)/Jurkat-NFATC1-ChIP-Seq(Jolma_et_al.)/Homer	SARTGGAAAAWRTGAGTCAB	0.1	-2.55	0.1828	114	0.0115	388.9	0.0101
GRE(NR),IR3/RAW264.7-GRE-ChIP-Seq(Unpublished)/Homer	VAGRACAKWCTGTYC	0.1	-2.399	0.2113	166	0.0168	583.5	0.0151
ZNF264(Zf)/HEK293-ZNF264.GFP-ChIP-Seq(GSE58341)/Homer	RGGGCACTAACY	0.1	-2.338	0.2235	614	0.0622	2278.5	0.0591
GATA:SCL(Zf,bHLH)/Ter119-SCL-ChIP-Seq(GSE18720)/Homer	CRGCTGBNGNSNNSAGATAA	0.1	-2.312	0.2283	82	0.0083	276.1	0.0072
GRE(NR),IR3/A549-GR-ChIP-Seq(GSE32465)/Homer	NRGVACABNVTGTYCY	1	-2.293	0.2313	103	0.0104	353.2	0.0092
Oct2(POU,Homeobox)/Bcell-Oct2-ChIP-Seq(GSE21512)/Homer	ATATGCAAAT	1	-2.225	0.2464	210	0.0213	752.9	0.0195
ZNF467(Zf)/HEK293-ZNF467.GFP-ChIP-Seq(GSE58341)/Homer	TGGGGAAGGGCM	1	-2.198	0.2517	1137	0.1152	4292	0.1112
Pit1+1bp(Homeobox)/GCrat-Pit1-ChIP-Seq(GSE58009)/Homer	ATGCATAATTCA	1	-2.161	0.2599	218	0.0221	784.5	0.0203
ZNF528(Zf)/HEK293-ZNF528.GFP-ChIP-Seq(GSE58341)/Homer	AGAAATGACTTCCCT	1	-2.147	0.2622	5	0.0005	10.5	0.0003
Hoxa11(Homeobox)/ChickenMSG-Hoxa11.Flag-ChIP-Seq(GSE86088)/Homer	TTTTATGGCM	1	-2.141	0.2626	1582	0.1602	6013.1	0.1558
ETS:E-box(ETS,bHLH)/HPC7-Scl-ChIP-Seq(GSE22178)/Homer	AGGAARCAGCTG	1	-2.064	0.282	84	0.0085	288.2	0.0075
Sox10(HMG)/SciaticNerve-Sox3-ChIP-Seq(GSE35132)/Homer	CCWTTGTYYB	1	-2.037	0.2883	1163	0.1178	4405	0.1142
ZNF7(Zf)/HepG2-ZNF7.Flag-ChIP-Seq(Encode)/Homer	CTGCCWVCTTTTRTA	1	-2.01	0.2947	352	0.0357	1296.6	0.0336
IRF2(IRF)/Erythroblas-IRF2-ChIP-Seq(GSE36985)/Homer	GAAASYGAAASY	1	-1.953	0.3105	88	0.0089	305.1	0.0079
DUX(Homeobox)/C2C12-Dux-ChIP-Seq(GSE87279)/Homer	BCWGATTCAATCAAN	1	-1.887	0.3299	4	0.0004	9	0.0002
Hand2(bHLH)/Mesoderm-Hand2-ChIP-Seq(GSE61475)/Homer	TGACANARRCCAGRC	1	-1.843	0.3433	370	0.0375	1372.3	0.0356
EWS:ERG-fusion(ETS)/CADO_ES1-EWS:ERG-ChIP-Seq(SRA014231)/Homer	ATTTCCTGTN	1	-1.823	0.3486	569	0.0576	2134.8	0.0553
Tbr1(T-box)/Cortex-Tbr1-ChIP-Seq(GSE71384)/Homer	AAGGTGTKAA	1	-1.734	0.3788	983	0.0996	3733.1	0.0968
Zic2(Zf)/ESC-Zic2-ChIP-Seq(SRP197560)/Homer	CHCAGCRGGRGG	1	-1.694	0.3924	656	0.0664	2476.4	0.0642
SpiB(ETS)/OCILY3-SPIB-ChIP-Seq(GSE56857)/Homer	AAAGRGGAAGTG	1	-1.613	0.4238	205	0.0208	754.8	0.0196
T1ISRE(IRF)/ThioMac-Ifnb-Expression/Homer	ACTTTCGTTTCT	1	-1.594	0.4298	11	0.0011	32.9	0.0009
USF1(bHLH)/GM12878-Usf1-ChIP-Seq(GSE32465)/Homer	SGTCACGTGR	1	-1.52	0.4605	463	0.0469	1745.7	0.0452
IRF1(IRF)/PBMC-IRF1-ChIP-Seq(GSE43036)/Homer	GAAAGTGAAAGT	1	-1.416	0.5084	109	0.011	397.1	0.0103
Fox:Ebox(Forkhead,bHLH)/Panc1-Foxa2-ChIP-Seq(GSE47459)/Homer	NNNVCTGWGYAAACASN	1	-1.413	0.5084	596	0.0604	2264.3	0.0587
bZIP:IRF(bZIP,IRF)/Th17-BatF-ChIP-Seq(GSE39756)/Homer	NAGTTTCABTHTGACTNW	1	-1.363	0.5313	269	0.0272	1010	0.0262
GATA3(Zf),DR8/iTreg-Gata3-ChIP-Seq(GSE20898)/Homer	AGATSTNDNNDSAGATAASN	1	-1.349	0.5358	46	0.0047	162.9	0.0042
OCT:OCT(POU,Homeobox)/NPC-Brn1-ChIP-Seq(GSE35496)/Homer	ATGAATATTCATGAG	1	-1.303	0.5586	6	0.0006	17.1	0.0004
Hoxc9(Homeobox)/Ainv15-Hoxc9-ChIP-Seq(GSE21812)/Homer	GGCCATAAATCA	1	-1.241	0.5918	283	0.0287	1069.5	0.0277
Ets1-distal(ETS)/CD4+-PolII-ChIP-Seq(Barski_et_al.)/Homer	MACAGGAAGT	1	-1.185	0.6228	237	0.024	895.1	0.0232
Six4(Homeobox)/MCF7-SIX4-ChIP-Seq(Encode)/Homer	TGWAAYCTGABACCB	1	-1.179	0.6236	36	0.0036	128	0.0033
ZSCAN22(Zf)/HEK293-ZSCAN22.GFP-ChIP-Seq(GSE58341)/Homer	SMCAGTCWGAKGGAGGAGGC	1	-1.167	0.6281	93	0.0094	344.7	0.0089
PRDM10(Zf)/HEK293-PRDM10.eGFP-ChIP-Seq(Encode)/Homer	TGGTACATTCCA	1	-1.155	0.6332	530	0.0537	2029	0.0526
Zfp281(Zf)/ES-Zfp281-ChIP-Seq(GSE81042)/Homer	CCCCTCCCCCAC	1	-1.143	0.6379	272	0.0275	1032.9	0.0268
GATA(Zf),IR3/iTreg-Gata3-ChIP-Seq(GSE20898)/Homer	NNNNNBAGATAWYATCTVHN	1	-1.123	0.648	101	0.0102	376.6	0.0098
STAT1(Stat)/HelaS3-STAT1-ChIP-Seq(GSE12782)/Homer	NATTTCCNGGAAAT	1	-1.088	0.6678	210	0.0213	797	0.0207
PRDM1(Zf)/Hela-PRDM1-ChIP-Seq(GSE31477)/Homer	ACTTTCACTTTC	1	-1.027	0.7063	401	0.0406	1538.7	0.0399
IRF4(IRF)/GM12878-IRF4-ChIP-Seq(GSE32465)/Homer	ACTGAAACCA	1	-0.9647	0.7486	308	0.0312	1182.4	0.0306
Hoxb4(Homeobox)/ES-Hoxb4-ChIP-Seq(GSE34014)/Homer	TGATTRATGGCY	1	-0.9277	0.7733	109	0.011	414.3	0.0107
STAT6(Stat)/Macrophage-Stat6-ChIP-Seq(GSE38377)/Homer	TTCCKNAGAA	1	-0.9144	0.7802	397	0.0402	1531.8	0.0397
ZBTB12(Zf)/HEK293-ZBTB12.GFP-ChIP-Seq(GSE58341)/Homer	NGNTCTAGAACCNGV	1	-0.9037	0.7852	335	0.0339	1291.6	0.0335
OCT4-SOX2-TCF-NANOG(POU,Homeobox,HMG)/mES-Oct4-ChIP-Seq(GSE11431)/Homer	ATTTGCATAACAATG	1	-0.8601	0.8165	100	0.0101	382.3	0.0099
ZNF16(Zf)/HEK293-ZNF16.GFP-ChIP-Seq(GSE58341)/Homer	MACCTTCYATGGCTCCCTAKTGCCY	1	-0.8065	0.8578	11	0.0011	40.4	0.001
EBNA1(EBV-virus)/Raji-EBNA1-ChIP-Seq(GSE30709)/Homer	GGYAGCAYDTGCTDCCCNNN	1	-0.7845	0.873	13	0.0013	48.4	0.0013
IRF3(IRF)/BMDM-Irf3-ChIP-Seq(GSE67343)/Homer	AGTTTCAKTTTC	1	-0.7836	0.873	222	0.0225	860.1	0.0223
EBF(EBF)/proBcell-EBF-ChIP-Seq(GSE21978)/Homer	DGTCCCYRGGGA	1	-0.7612	0.8858	217	0.022	842.6	0.0218
PAX3:FKHR-fusion(Paired,Homeobox)/Rh4-PAX3:FKHR-ChIP-Seq(GSE19063)/Homer	ACCRTGACTAATTNN	1	-0.7544	0.8881	115	0.0116	445	0.0115
ZNF711(Zf)/SHSY5Y-ZNF711-ChIP-Seq(GSE20673)/Homer	AGGCCTAG	1	-0.7476	0.8903	2553	0.2586	9964.2	0.2582
Hoxa13(Homeobox)/ChickenMSG-Hoxa13.Flag-ChIP-Seq(GSE86088)/Homer	CYHATAAAAN	1	-0.7452	0.8903	1675	0.1697	6535.7	0.1694
STAT5(Stat)/mCD4+-Stat5-ChIP-Seq(GSE12346)/Homer	RTTTCTNAGAAA	1	-0.742	0.8903	240	0.0243	933.5	0.0242
ARE(NR)/LNCAP-AR-ChIP-Seq(GSE27824)/Homer	RGRACASNSTGTYCYB	1	-0.7405	0.8903	171	0.0173	664.3	0.0172
MYNN(Zf)/HEK293-MYNN.eGFP-ChIP-Seq(Encode)/Homer	TTCAAAWTAAAAGTC	1	-0.7205	0.8994	122	0.0124	474.9	0.0123
PRDM14(Zf)/H1-PRDM14-ChIP-Seq(GSE22767)/Homer	RGGTCTCTAACY	1	-0.7117	0.9036	200	0.0203	779	0.0202
Pax8(Paired,Homeobox)/Thyroid-Pax8-ChIP-Seq(GSE26938)/Homer	GTCATGCHTGRCTGS	1	-0.7045	0.9063	333	0.0337	1299.5	0.0337
Oct4:Sox17(POU,Homeobox,HMG)/F9-Sox17-ChIP-Seq(GSE44553)/Homer	CCATTGTATGCAAAT	1	-0.7028	0.9063	79	0.008	308	0.008
p53(p53)/Saos-p53-ChIP-Seq/Homer	RRCATGYCYRGRCATGYYYN	1	-0.6903	0.9079	63	0.0064	246	0.0064
p53(p53)/Saos-p53-ChIP-Seq(GSE15780)/Homer	RRCATGYCYRGRCATGYYYN	1	-0.6903	0.9079	63	0.0064	246	0.0064
HIF2a(bHLH)/785_O-HIF2a-ChIP-Seq(GSE34871)/Homer	GCACGTACCC	1	-0.6536	0.938	385	0.039	1507.1	0.0391
GRHL2(CP2)/HBE-GRHL2-ChIP-Seq(GSE46194)/Homer	AAACYKGTTWDACMRGTTTB	1	-0.6028	0.9828	223	0.0226	877.8	0.0227
ZNF317(Zf)/HEK293-ZNF317.GFP-ChIP-Seq(GSE58341)/Homer	GTCWGCTGTYYCTCT	1	-0.5985	0.9831	59	0.006	233.7	0.0061
NFkB-p65-Rel(RHD)/ThioMac-LPS-Expression(GSE23622)/Homer	GGAAATTCCC	1	-0.5879	0.9896	49	0.005	194.4	0.005
Sox2(HMG)/mES-Sox2-ChIP-Seq(GSE11431)/Homer	BCCATTGTTC	1	-0.5727	1	567	0.0574	2229.7	0.0578
p63(p53)/Keratinocyte-p63-ChIP-Seq(GSE17611)/Homer	NNDRCATGYCYNRRCATGYH	1	-0.5726	1	257	0.026	1013.1	0.0263
Six1(Homeobox)/Myoblast-Six1-ChIP-Chip(GSE20150)/Homer	GKVTCADRTTWC	1	-0.5509	1	151	0.0153	598.3	0.0155
Zic3(Zf)/mES-Zic3-ChIP-Seq(GSE37889)/Homer	GGCCYCCTGCTGDGH	1	-0.5445	1	780	0.079	3068.7	0.0795
Pax7(Paired,Homeobox),longest/Myoblast-Pax7-ChIP-Seq(GSE25064)/Homer	NTAATTDGCYAATTANNWWD	1	-0.5171	1	14	0.0014	57.7	0.0015
Bcl11a(Zf)/HSPC-BCL11A-ChIP-Seq(GSE104676)/Homer	TYTGACCASWRG	1	-0.5117	1	638	0.0646	2516.3	0.0652
AR-halfsite(NR)/LNCaP-AR-ChIP-Seq(GSE27824)/Homer	CCAGGAACAG	1	-0.4821	1	3325	0.3368	13047.9	0.3382
TCFL2(HMG)/K562-TCF7L2-ChIP-Seq(GSE29196)/Homer	ACWTCAAAGG	1	-0.4671	1	33	0.0033	135.8	0.0035
Sox21(HMG)/ESC-SOX21-ChIP-Seq(GSE110505)/Homer	BCCWTTGTBYKV	1	-0.4629	1	1188	0.1203	4683.8	0.1214
Nkx6.1(Homeobox)/Islet-Nkx6.1-ChIP-Seq(GSE40975)/Homer	GKTAATGR	1	-0.4595	1	1704	0.1726	6707	0.1738
Pax7(Paired,Homeobox),long/Myoblast-Pax7-ChIP-Seq(GSE25064)/Homer	TAATCHGATTAC	1	-0.4536	1	9	0.0009	38.5	0.001
ZNF768(Zf)/Rajj-ZNF768-ChIP-Seq(GSE111879)/Homer	RHHCAGAGAGGB	1	-0.4423	1	34	0.0034	140.2	0.0036
Hoxd13(Homeobox)/ChickenMSG-Hoxd13.Flag-ChIP-Seq(GSE86088)/Homer	NCYAATAAAA	1	-0.4345	1	1014	0.1027	4006.4	0.1038
HOXB13(Homeobox)/ProstateTumor-HOXB13-ChIP-Seq(GSE56288)/Homer	TTTTATKRGG	1	-0.4329	1	645	0.0653	2556.6	0.0663
HIF-1b(HLH)/T47D-HIF1b-ChIP-Seq(GSE59937)/Homer	RTACGTGC	1	-0.4326	1	1209	0.1225	4772.2	0.1237
EBF1(EBF)/Near-E2A-ChIP-Seq(GSE21512)/Homer	GTCCCCWGGGGA	1	-0.4195	1	1249	0.1265	4932.1	0.1278
DLX2(Homeobox)/BasalGanglia-Dlx2-ChIP-seq(GSE124936)/Homer	NNNTAATTAS	1	-0.4116	1	969	0.0981	3834.4	0.0994
GATA(Zf),IR4/iTreg-Gata3-ChIP-Seq(GSE20898)/Homer	NAGATWNBNATCTNN	1	-0.3988	1	37	0.0037	154.1	0.004
FOXK2(Forkhead)/U2OS-FOXK2-ChIP-Seq(E-MTAB-2204)/Homer	SCHTGTTTACAT	1	-0.3926	1	397	0.0402	1585.6	0.0411
bHLHE40(bHLH)/HepG2-BHLHE40-ChIP-Seq(GSE31477)/Homer	KCACGTGMCN	1	-0.3922	1	314	0.0318	1257.7	0.0326
REST-NRSF(Zf)/Jurkat-NRSF-ChIP-Seq/Homer	GGMGCTGTCCATGGTGCTGA	1	-0.383	1	11	0.0011	48.9	0.0013
DUX4(Homeobox)/Myoblasts-DUX4.V5-ChIP-Seq(GSE75791)/Homer	NWTAAYCYAATCAWN	1	-0.3677	1	21	0.0021	90.4	0.0023
FoxD3(forkhead)/ZebrafishEmbryo-Foxd3.biotin-ChIP-seq(GSE106676)/Homer	TGTTTAYTTAGC	1	-0.359	1	483	0.0489	1930.9	0.05
PAX5(Paired,Homeobox),condensed/GM12878-PAX5-ChIP-Seq(GSE32465)/Homer	GTCACGCTCSCTGM	1	-0.3451	1	92	0.0093	379.3	0.0098
RBPJ:Ebox(?,bHLH)/Panc1-Rbpj1-ChIP-Seq(GSE47459)/Homer	GGGRAARRGRMCAGMTG	1	-0.3351	1	277	0.0281	1118.3	0.029
Six2(Homeobox)/NephronProgenitor-Six2-ChIP-Seq(GSE39837)/Homer	GWAAYHTGAKMC	1	-0.3287	1	673	0.0682	2686.1	0.0696
Pit1(Homeobox)/GCrat-Pit1-ChIP-Seq(GSE58009)/Homer	ATGMATATDC	1	-0.3109	1	609	0.0617	2437.8	0.0632
ISRE(IRF)/ThioMac-LPS-Expression(GSE23622)/Homer	AGTTTCASTTTC	1	-0.2955	1	43	0.0044	184.3	0.0048
Bcl6(Zf)/Liver-Bcl6-ChIP-Seq(GSE31578)/Homer	NNNCTTTCCAGGAAA	1	-0.283	1	1040	0.1053	4145.4	0.1074
NF1:FOXA1(CTF,Forkhead)/LNCAP-FOXA1-ChIP-Seq(GSE27824)/Homer	WNTGTTTRYTTTGGCA	1	-0.2686	1	20	0.002	90.3	0.0023
ZNF322(Zf)/HEK293-ZNF322.GFP-ChIP-Seq(GSE58341)/Homer	GAGCCTGGTACTGWGCCTGR	1	-0.2444	1	292	0.0296	1192.2	0.0309
CLOCK(bHLH)/Liver-Clock-ChIP-Seq(GSE39860)/Homer	GHCACGTG	1	-0.2244	1	490	0.0496	1985.1	0.0514
c-Myc(bHLH)/LNCAP-cMyc-ChIP-Seq(Unpublished)/Homer	VCCACGTG	1	-0.2145	1	551	0.0558	2230.1	0.0578
ZNF415(Zf)/HEK293-ZNF415.GFP-ChIP-Seq(GSE58341)/Homer	GRTGMTRGAGCC	1	-0.2126	1	638	0.0646	2576.9	0.0668
PSE(SNAPc)/K562-mStart-Seq/Homer	WAVTCACCMTAASYDAAAAG	1	-0.2075	1	276	0.028	1135.2	0.0294
p73(p53)/Trachea-p73-ChIP-Seq(PRJNA310161)/Homer	NRRRCAWGTCCDGRCATGYY	1	-0.2049	1	30	0.003	136.1	0.0035
Lhx2(Homeobox)/HFSC-Lhx2-ChIP-Seq(GSE48068)/Homer	TAATTAGN	1	-0.2044	1	617	0.0625	2495.9	0.0647
HINFP(Zf)/K562-HINFP.eGFP-ChIP-Seq(Encode)/Homer	TWVGGTCCGC	1	-0.1472	1	617	0.0625	2514.3	0.0652
CDX4(Homeobox)/ZebrafishEmbryos-Cdx4.Myc-ChIP-Seq(GSE48254)/Homer	NGYCATAAAWCH	1	-0.1448	1	495	0.0501	2028.4	0.0526
Unknown(Homeobox)/Limb-p300-ChIP-Seq/Homer	SSCMATWAAA	1	-0.1431	1	373	0.0378	1540.2	0.0399
DLX5(Homeobox)/BasalGanglia-Dlx5-ChIP-seq(GSE124936)/Homer	SSTAATTA	1	-0.1305	1	452	0.0458	1861.6	0.0482
EKLF(Zf)/Erythrocyte-Klf1-ChIP-Seq(GSE20478)/Homer	NWGGGTGTGGCY	1	-0.1303	1	191	0.0193	809.9	0.021
Usf2(bHLH)/C2C12-Usf2-ChIP-Seq(GSE36030)/Homer	GTCACGTGGT	1	-0.1295	1	316	0.032	1315.9	0.0341
ZNF675(Zf)/HEK293-ZNF675.GFP-ChIP-Seq(GSE58341)/Homer	ARGAGGMCAAAATGW	1	-0.1273	1	80	0.0081	354.1	0.0092
STAT6(Stat)/CD4-Stat6-ChIP-Seq(GSE22104)/Homer	ABTTCYYRRGAA	1	-0.1267	1	359	0.0364	1489.8	0.0386
Nur77(NR)/K562-NR4A1-ChIP-Seq(GSE31363)/Homer	TGACCTTTNCNT	1	-0.1204	1	79	0.008	351.9	0.0091
HOXA2(Homeobox)/mES-Hoxa2-ChIP-Seq(Donaldson_et_al.)/Homer	GYCATCMATCAT	1	-0.108	1	54	0.0055	248.8	0.0064
DLX1(Homeobox)/BasalGanglia-Dlx1-ChIP-seq(GSE124936)/Homer	NSNNTAATTA	1	-0.1067	1	843	0.0854	3433.2	0.089
ZNF669(Zf)/HEK293-ZNF669.GFP-ChIP-Seq(GSE58341)/Homer	GARTGGTCATCGCCC	1	-0.1065	1	71	0.0072	320.4	0.0083
ZNF519(Zf)/HEK293-ZNF519.GFP-ChIP-Seq(GSE58341)/Homer	GAGSCCGAGC	1	-0.1036	1	379	0.0384	1578.9	0.0409
ZBTB18(Zf)/HEK293-ZBTB18.GFP-ChIP-Seq(GSE58341)/Homer	AACATCTGGA	1	-0.1009	1	412	0.0417	1712.8	0.0444
Sox3(HMG)/NPC-Sox3-ChIP-Seq(GSE33059)/Homer	CCWTTGTY	1	-0.09183	1	1158	0.1173	4695.6	0.1217
HRE(HSF)/HepG2-HSF1-ChIP-Seq(GSE31477)/Homer	BSTTCTRGAABVTTCYAGAA	1	-0.08944	1	100	0.0101	445.8	0.0116
Tcf3(HMG)/mES-Tcf3-ChIP-Seq(GSE11724)/Homer	ASWTCAAAGG	1	-0.08354	1	128	0.013	563.3	0.0146
HIF-1a(bHLH)/MCF7-HIF1a-ChIP-Seq(GSE28352)/Homer	TACGTGCV	1	-0.08218	1	275	0.0279	1166.9	0.0302
Foxo3(Forkhead)/U2OS-Foxo3-ChIP-Seq(E-MTAB-2701)/Homer	DGTAAACA	1	-0.08123	1	406	0.0411	1697.7	0.044
n-Myc(bHLH)/mES-nMyc-ChIP-Seq(GSE11431)/Homer	VRCCACGTGG	1	-0.08047	1	636	0.0644	2622.6	0.068
GLI3(Zf)/Limb-GLI3-ChIP-Chip(GSE11077)/Homer	CGTGGGTGGTCC	1	-0.07822	1	95	0.0096	427	0.0111
Pdx1(Homeobox)/Islet-Pdx1-ChIP-Seq(SRA008281)/Homer	YCATYAATCA	1	-0.07567	1	553	0.056	2292.1	0.0594
Pax7(Paired,Homeobox)/Myoblast-Pax7-ChIP-Seq(GSE25064)/Homer	TAATCAATTA	1	-0.07447	1	38	0.0038	186	0.0048
Dlx3(Homeobox)/Kerainocytes-Dlx3-ChIP-Seq(GSE89884)/Homer	NDGTAATTAC	1	-0.07342	1	359	0.0364	1511.3	0.0392
Twist(bHLH)/HMLE-TWIST1-ChIP-Seq(Chang_et_al)/Homer	VCAKCTGGNNNCCAGMTGBN	1	-0.07112	1	95	0.0096	429.1	0.0111
ZNF382(Zf)/HEK293-ZNF382.GFP-ChIP-Seq(GSE58341)/Homer	GNCTGTASTRNTGBCTCHTT	1	-0.07092	1	7	0.0007	44.7	0.0012
p53(p53)/mES-cMyc-ChIP-Seq(GSE11431)/Homer	ACATGCCCGGGCAT	1	-0.06407	1	13	0.0013	74.5	0.0019
Foxa2(Forkhead)/Liver-Foxa2-ChIP-Seq(GSE25694)/Homer	CYTGTTTACWYW	1	-0.05996	1	422	0.0427	1774.8	0.046
ERE(NR),IR3/MCF7-ERa-ChIP-Seq(Unpublished)/Homer	VAGGTCACNSTGACC	1	-0.05886	1	157	0.0159	692.5	0.0179
MNT(bHLH)/HepG2-MNT-ChIP-Seq(Encode)/Homer	DGCACACGTG	1	-0.04018	1	764	0.0774	3170.6	0.0822
Max(bHLH)/K562-Max-ChIP-Seq(GSE31477)/Homer	RCCACGTGGYYN	1	-0.03675	1	532	0.0539	2239.7	0.058
Sox6(HMG)/Myotubes-Sox6-ChIP-Seq(GSE32627)/Homer	CCATTGTTNY	1	-0.03572	1	1011	0.1024	4166.4	0.108
HRE(HSF)/Striatum-HSF1-ChIP-Seq(GSE38000)/Homer	TTCTAGAABNTTCTA	1	-0.0357	1	121	0.0123	553.4	0.0143
Gfi1b(Zf)/HPC7-Gfi1b-ChIP-Seq(GSE22178)/Homer	MAATCACTGC	1	-0.03544	1	616	0.0624	2580.4	0.0669
NF1(CTF)/LNCAP-NF1-ChIP-Seq(Unpublished)/Homer	CYTGGCABNSTGCCAR	1	-0.03247	1	333	0.0337	1434.7	0.0372
LEF1(HMG)/H1-LEF1-ChIP-Seq(GSE64758)/Homer	CCTTTGATST	1	-0.02906	1	369	0.0374	1585.8	0.0411
FOXP1(Forkhead)/H9-FOXP1-ChIP-Seq(GSE31006)/Homer	NYYTGTTTACHN	1	-0.02577	1	220	0.0223	975.5	0.0253
OCT:OCT(POU,Homeobox)/NPC-OCT6-ChIP-Seq(GSE43916)/Homer	YATGCATATRCATRT	1	-0.02354	1	57	0.0058	285.3	0.0074
ZNF41(Zf)/HEK293-ZNF41.GFP-ChIP-Seq(GSE58341)/Homer	CCTCATGGTGYCYTWYTCCCTTGTG	1	-0.02174	1	11	0.0011	73.6	0.0019
Lhx1(Homeobox)/EmbryoCarcinoma-Lhx1-ChIP-Seq(GSE70957)/Homer	NNYTAATTAR	1	-0.02158	1	639	0.0647	2694.9	0.0698
Brachyury(T-box)/Mesoendoderm-Brachyury-ChIP-exo(GSE54963)/Homer	ANTTMRCASBNNNGTGYKAAN	1	-0.01927	1	147	0.0149	676.9	0.0175
Sox17(HMG)/Endoderm-Sox17-ChIP-Seq(GSE61475)/Homer	CCATTGTTYB	1	-0.01863	1	424	0.0429	1825.8	0.0473
Hnf1(Homeobox)/Liver-Foxa2-Chip-Seq(GSE25694)/Homer	GGTTAAWCATTAA	1	-0.01605	1	44	0.0045	232.9	0.006
CEBP(bZIP)/ThioMac-CEBPb-ChIP-Seq(GSE21512)/Homer	ATTGCGCAAC	1	-0.01465	1	455	0.0461	1960.9	0.0508
DMRT1(DM)/Testis-DMRT1-ChIP-Seq(GSE64892)/Homer	TWGHWACAWTGTWDC	1	-0.01271	1	113	0.0114	540	0.014
ZNF652/HepG2-ZNF652.Flag-ChIP-Seq(Encode)/Homer	TTAACCCTTTVNKKN	1	-0.0118	1	125	0.0127	592.5	0.0154
Mouse_Recombination_Hotspot(Zf)/Testis-DMC1-ChIP-Seq(GSE24438)/Homer	ACTYKNATTCGTGNTACTTC	1	-0.01058	1	26	0.0026	153.6	0.004
Tcf7(HMG)/GM12878-TCF7-ChIP-Seq(Encode)/Homer	CTTTGATGTGSB	1	-0.01043	1	168	0.017	778.1	0.0202
Gli2(Zf)/GM2-Gli2-ChIP-Chip(GSE112702)/Homer	YSTGGGTGGTCT	1	-0.01032	1	221	0.0224	1002.1	0.026
FOXA1:AR(Forkhead,NR)/LNCAP-AR-ChIP-Seq(GSE27824)/Homer	AGTAAACAAAAAAGAACAND	1	-0.01008	1	23	0.0023	139.3	0.0036
c-Myc(bHLH)/mES-cMyc-ChIP-Seq(GSE11431)/Homer	VVCCACGTGG	1	-0.009508	1	408	0.0413	1781.3	0.0462
ZKSCAN1(Zf)/HepG2-ZKSCAN1-ChIP-Seq(Encode)/Homer	GCACAYAGTAGGKCY	1	-0.00944	1	18	0.0018	115.1	0.003
ZNF165(Zf)/WHIM12-ZNF165-ChIP-Seq(GSE65937)/Homer	AAGGKGRCGCAGGCA	1	-0.006265	1	170	0.0172	797.4	0.0207
NFkB-p50,p52(RHD)/Monocyte-p50-ChIP-Chip(Schreiber_et_al.)/Homer	GGGGGAATCCCC	1	-0.005947	1	118	0.012	574.7	0.0149
DMRT6(DM)/Testis-DMRT6-ChIP-Seq(GSE60440)/Homer	YDGHTACAWTGTADC	1	-0.004698	1	88	0.0089	446.3	0.0116
Nkx2.5(Homeobox)/HL1-Nkx2.5.biotin-ChIP-Seq(GSE21529)/Homer	RRSCACTYAA	1	-0.004506	1	1952	0.1977	8036.8	0.2083
GATA3(Zf),DR4/iTreg-Gata3-ChIP-Seq(GSE20898)/Homer	AGATGKDGAGATAAG	1	-0.004308	1	35	0.0035	205.2	0.0053
HNF1b(Homeobox)/PDAC-HNF1B-ChIP-Seq(GSE64557)/Homer	GTTAATNATTAA	1	-0.004216	1	49	0.005	271.5	0.007
HOXA1(Homeobox)/mES-Hoxa1-ChIP-Seq(SRP084292)/Homer	TGATKGATGR	1	-0.004158	1	129	0.0131	629	0.0163
TR4(NR),DR1/Hela-TR4-ChIP-Seq(GSE24685)/Homer	GAGGTCAAAGGTCA	1	-0.004038	1	53	0.0054	290.9	0.0075
Prop1(Homeobox)/GHFT1-PROP1.biotin-ChIP-Seq(GSE77302)/Homer	NTAATBNAATTA	1	-0.00374	1	332	0.0336	1492.2	0.0387
Npas4(bHLH)/Neuron-Npas4-ChIP-Seq(GSE127793)/Homer	NHRTCACGACDN	1	-0.003312	1	850	0.0861	3624.3	0.0939
Foxa3(Forkhead)/Liver-Foxa3-ChIP-Seq(GSE77670)/Homer	BSNTGTTTACWYWGN	1	-0.003041	1	148	0.015	716.7	0.0186
FOXK1(Forkhead)/HEK293-FOXK1-ChIP-Seq(GSE51673)/Homer	NVWTGTTTAC	1	-0.002137	1	576	0.0583	2519.8	0.0653
Gata2(Zf)/K562-GATA2-ChIP-Seq(GSE18829)/Homer	BBCTTATCTS	1	-0.002134	1	337	0.0341	1527.2	0.0396
Nkx2.2(Homeobox)/NPC-Nkx2.2-ChIP-Seq(GSE61673)/Homer	BTBRAGTGSN	1	-0.001758	1	1905	0.193	7897.3	0.2047
Sox7(HMG)/ESC-Sox7-ChIP-Seq(GSE133899)/Homer	VVRRAACAATGG	1	-0.001602	1	156	0.0158	762.7	0.0198
Mef2b(MADS)/HEK293-Mef2b.V5-ChIP-Seq(GSE67450)/Homer	GCTATTTTTGGM	1	-0.001543	1	692	0.0701	3006.9	0.0779
RAR:RXR(NR),DR5/ES-RAR-ChIP-Seq(GSE56893)/Homer	RGGTCADNNAGAGGTCAV	1	-0.001539	1	9	0.0009	80.4	0.0021
Gata1(Zf)/K562-GATA1-ChIP-Seq(GSE18829)/Homer	SAGATAAGRV	1	-0.001459	1	299	0.0303	1376.2	0.0357
bHLHE41(bHLH)/proB-Bhlhe41-ChIP-Seq(GSE93764)/Homer	KCACGTGMCN	1	-0.001133	1	1211	0.1227	5129.2	0.1329
Nr5a2(NR)/mES-Nr5a2-ChIP-Seq(GSE19019)/Homer	BTCAAGGTCA	1	-0.00113	1	360	0.0365	1639.7	0.0425
Phox2a(Homeobox)/Neuron-Phox2a-ChIP-Seq(GSE31456)/Homer	YTAATYNRATTA	1	-0.000975	1	174	0.0176	850	0.022
ZNF692(Zf)/HEK293-ZNF692.GFP-ChIP-Seq(GSE58341)/Homer	GTGGGCCCCA	1	-0.000828	1	143	0.0145	716.4	0.0186
TEAD2(TEA)/Py2T-Tead2-ChIP-Seq(GSE55709)/Homer	CCWGGAATGY	1	-0.000587	1	372	0.0377	1705.5	0.0442
Gata4(Zf)/Heart-Gata4-ChIP-Seq(GSE35151)/Homer	NBWGATAAGR	1	-0.000504	1	548	0.0555	2445.1	0.0634
PAX5(Paired,Homeobox)/GM12878-PAX5-ChIP-Seq(GSE32465)/Homer	GCAGCCAAGCRTGACH	1	-0.000477	1	355	0.036	1638.9	0.0425
Gata6(Zf)/HUG1N-GATA6-ChIP-Seq(GSE51936)/Homer	YCTTATCTBN	1	-0.00047	1	477	0.0483	2151.5	0.0558
EBF2(EBF)/BrownAdipose-EBF2-ChIP-Seq(GSE97114)/Homer	NABTCCCWDGGGAVH	1	-0.000437	1	843	0.0854	3666.5	0.095
Cdx2(Homeobox)/mES-Cdx2-ChIP-Seq(GSE14586)/Homer	GYMATAAAAH	1	-0.000398	1	334	0.0338	1553.2	0.0403
Nkx2.1(Homeobox)/LungAC-Nkx2.1-ChIP-Seq(GSE43252)/Homer	RSCACTYRAG	1	-0.000398	1	2532	0.2565	10469.7	0.2714
Barx1(Homeobox)/Stomach-Barx1.3xFlag-ChIP-Seq(GSE69483)/Homer	AAACMATTAN	1	-0.000396	1	233	0.0236	1121.4	0.0291
Cux2(Homeobox)/Liver-Cux2-ChIP-Seq(GSE35985)/Homer	HNRAATCAAT	1	-0.00016	1	215	0.0218	1059.7	0.0275
AP-2gamma(AP2)/MCF7-TFAP2C-ChIP-Seq(GSE21234)/Homer	SCCTSAGGSCAW	1	-0.000143	1	1420	0.1438	6054.3	0.1569
NPAS(bHLH)/Liver-NPAS-ChIP-Seq(GSE39860)/Homer	NVCACGTG	1	-0.000139	1	1213	0.1229	5215.3	0.1352
NFkB-p65(RHD)/GM12787-p65-ChIP-Seq(GSE19485)/Homer	WGGGGATTTCCC	1	-0.000126	1	383	0.0388	1786.6	0.0463
FoxL2(Forkhead)/Ovary-FoxL2-ChIP-Seq(GSE60858)/Homer	WWTRTAAACAVG	1	-0.000124	1	428	0.0434	1977.3	0.0512
MafF(bZIP)/HepG2-MafF-ChIP-Seq(GSE31477)/Homer	HWWGTCAGCAWWTTT	1	-0.00012	1	131	0.0133	691.5	0.0179
CUX1(Homeobox)/K562-CUX1-ChIP-Seq(GSE92882)/Homer	TATCGATNAN	1	-0.000114	1	326	0.033	1546	0.0401
Eomes(T-box)/H9-Eomes-ChIP-Seq(GSE26097)/Homer	ATTAACACCT	1	-0.00011	1	1469	0.1488	6262.7	0.1623
Ptf1a(bHLH)/Panc1-Ptf1a-ChIP-Seq(GSE47459)/Homer	ACAGCTGTTN	1	-8.5e-05	1	2739	0.2774	11364.3	0.2945
Hnf6b(Homeobox)/LNCaP-Hnf6b-ChIP-Seq(GSE106305)/Homer	TATTGAYY	1	-7.3e-05	1	468	0.0474	2158.5	0.0559
Phox2b(Homeobox)/CLBGA-PHOX2B-ChIP-Seq(GSE90683)/Homer	TTAATTNAATTA	1	-4e-05	1	79	0.008	464.6	0.012
FOXA1(Forkhead)/LNCAP-FOXA1-ChIP-Seq(GSE27824)/Homer	WAAGTAAACA	1	-3.2e-05	1	636	0.0644	2883.6	0.0747
HNF6(Homeobox)/Liver-Hnf6-ChIP-Seq(ERP000394)/Homer	NTATYGATCH	1	-2.8e-05	1	268	0.0271	1320.7	0.0342
FXR(NR),IR1/Liver-FXR-ChIP-Seq(Chong_et_al.)/Homer	AGGTCANTGACCTB	1	-2.2e-05	1	269	0.0272	1329.4	0.0345
AP-2alpha(AP2)/Hela-AP2alpha-ChIP-Seq(GSE31477)/Homer	ATGCCCTGAGGC	1	-2e-05	1	1071	0.1085	4697.3	0.1217
FOXM1(Forkhead)/MCF7-FOXM1-ChIP-Seq(GSE72977)/Homer	TRTTTACTTW	1	-1.8e-05	1	534	0.0541	2468.8	0.064
BMAL1(bHLH)/Liver-Bmal1-ChIP-Seq(GSE39860)/Homer	GNCACGTG	1	-1.5e-05	1	1315	0.1332	5705.4	0.1479
HNF4a(NR),DR1/HepG2-HNF4a-ChIP-Seq(GSE25021)/Homer	CARRGKBCAAAGTYCA	1	-1.4e-05	1	238	0.0241	1200.1	0.0311
Foxf1(Forkhead)/Lung-Foxf1-ChIP-Seq(GSE77951)/Homer	WWATRTAAACAN	1	-9e-06	1	466	0.0472	2195.6	0.0569
TRPS1(Zf)/MCF7-TRPS1-ChIP-Seq(GSE107013)/Homer	AGATAAGANN	1	-8e-06	1	1191	0.1206	5216.3	0.1352
Otx2(Homeobox)/EpiLC-Otx2-ChIP-Seq(GSE56098)/Homer	NYTAATCCYB	1	-8e-06	1	494	0.05	2316.5	0.06
FOXA1(Forkhead)/MCF7-FOXA1-ChIP-Seq(GSE26831)/Homer	WAAGTAAACA	1	-6e-06	1	501	0.0507	2351.2	0.0609
Srebp2(bHLH)/HepG2-Srebp2-ChIP-Seq(GSE31477)/Homer	CGGTCACSCCAC	1	-5e-06	1	119	0.0121	675	0.0175
Reverb(NR),DR2/RAW-Reverba.biotin-ChIP-Seq(GSE45914)/Homer	GTRGGTCASTGGGTCA	1	-5e-06	1	81	0.0082	495.5	0.0128
RARg(NR)/ES-RARg-ChIP-Seq(GSE30538)/Homer	AGGTCAAGGTCA	1	-2e-06	1	7	0.0007	104.9	0.0027
Sox15(HMG)/CPA-Sox15-ChIP-Seq(GSE62909)/Homer	RAACAATGGN	1	-1e-06	1	666	0.0675	3088.8	0.0801
THRb(NR)/HepG2-THRb.Flag-ChIP-Seq(Encode)/Homer	GGTCACCTGAGGTCA	1	-1e-06	1	590	0.0598	2779.1	0.072
GATA3(Zf)/iTreg-Gata3-ChIP-Seq(GSE20898)/Homer	AGATAASR	1	0	1	844	0.0855	3856.2	0.0999
ERRg(NR)/Kidney-ESRRG-ChIP-Seq(GSE104905)/Homer	GTGACCTTGRVN	1	0	1	522	0.0529	2507.4	0.065
Pitx1(Homeobox)/Chicken-Pitx1-ChIP-Seq(GSE38910)/Homer	TAATCCCN	1	0	1	3381	0.3424	14160.9	0.367
PPARE(NR),DR1/3T3L1-Pparg-ChIP-Seq(GSE13511)/Homer	TGACCTTTGCCCCA	1	0	1	668	0.0677	3155	0.0818
Nr5a2(NR)/Pancreas-LRH1-ChIP-Seq(GSE34295)/Homer	BTCAAGGTCA	1	0	1	446	0.0452	2203.6	0.0571
Srebp1a(bHLH)/HepG2-Srebp1a-ChIP-Seq(GSE31477)/Homer	RTCACSCCAY	1	0	1	148	0.015	865.9	0.0224
RXR(NR),DR1/3T3L1-RXR-ChIP-Seq(GSE13511)/Homer	TAGGGCAAAGGTCA	1	0	1	859	0.087	3973.9	0.103
Tbet(T-box)/CD8-Tbet-ChIP-Seq(GSE33802)/Homer	AGGTGTGAAM	1	0	1	617	0.0625	2948.1	0.0764
Tbx21(T-box)/GM12878-TBX21-ChIP-Seq(Encode)/Homer	AGGTGTGAAA	1	0	1	630	0.0638	3009.9	0.078
Esrrb(NR)/mES-Esrrb-ChIP-Seq(GSE11431)/Homer	KTGACCTTGA	1	0	1	351	0.0356	1808.8	0.0469
Tbx6(T-box)/ESC-Tbx6-ChIP-Seq(GSE93524)/Homer	DAGGTGTBAA	1	0	1	730	0.0739	3470.1	0.0899
RAR:RXR(NR),DR0/ES-RAR-ChIP-Seq(GSE56893)/Homer	AGGTCAAGGTCA	1	0	1	48	0.0049	388	0.0101
VDR(NR),DR3/GM10855-VDR+vitD-ChIP-Seq(GSE22484)/Homer	ARAGGTCANWGAGTTCANNN	1	0	1	90	0.0091	617	0.016
ZNF136(Zf)/HEK293-ZNF136.GFP-ChIP-Seq(GSE58341)/Homer	YTKGATAHAGTATTCTWGGTNGGCA	1	0	1	32	0.0032	304.8	0.0079
NPAS2(bHLH)/Liver-NPAS2-ChIP-Seq(GSE39860)/Homer	KCCACGTGAC	1	0	1	826	0.0837	3916.2	0.1015
SF1(NR)/H295R-Nr5a1-ChIP-Seq(GSE44220)/Homer	CAAGGHCANV	1	0	1	248	0.0251	1389	0.036
Hoxd12(Homeobox)/ChickenMSG-Hoxd12.Flag-ChIP-Seq(GSE86088)/Homer	HDGYAATGAAAN	1	0	1	1235	0.1251	5670.6	0.147
Nkx3.1(Homeobox)/LNCaP-Nkx3.1-ChIP-Seq(GSE28264)/Homer	AAGCACTTAA	1	0	1	1866	0.189	8318	0.2156
ZNF416(Zf)/HEK293-ZNF416.GFP-ChIP-Seq(GSE58341)/Homer	WDNCTGGGCA	1	0	1	1363	0.1381	6288.3	0.163
Ascl2(bHLH)/ESC-Ascl2-ChIP-Seq(GSE97712)/Homer	SSRGCAGCTGCH	1	0	1	1194	0.1209	5600.8	0.1452
Zac1(Zf)/Neuro2A-Plagl1-ChIP-Seq(GSE75942)/Homer	HAWGRGGCCM	1	0	1	2903	0.294	12633.2	0.3274
Mef2a(MADS)/HL1-Mef2a.biotin-ChIP-Seq(GSE21529)/Homer	CYAAAAATAG	1	0	1	362	0.0367	2001.8	0.0519
SCRT1(Zf)/HEK293-SCRT1.eGFP-ChIP-Seq(Encode)/Homer	GCAACAGGTG	1	0	1	155	0.0157	1037.9	0.0269
Mef2c(MADS)/GM12878-Mef2c-ChIP-Seq(GSE32465)/Homer	DCYAAAAATAGM	1	0	1	372	0.0377	2075.7	0.0538
PPARa(NR),DR1/Liver-Ppara-ChIP-Seq(GSE47954)/Homer	VNAGGKCAAAGGTCA	1	0	1	651	0.0659	3357.3	0.087
HEB(bHLH)/mES-Heb-ChIP-Seq(GSE53233)/Homer	VCAGCTGBNN	1	0	1	1974	0.1999	9003.2	0.2333
COUP-TFII(NR)/K562-NR2F1-ChIP-Seq(Encode)/Homer	GKBCARAGGTCA	1	0	1	885	0.0896	5373.5	0.1393
E2A(bHLH),near_PU.1/Bcell-PU.1-ChIP-Seq(GSE21512)/Homer	NVCACCTGBN	1	0	1	1091	0.1105	6655.2	0.1725
Bapx1(Homeobox)/VertebralCol-Bapx1-ChIP-Seq(GSE36672)/Homer	TTRAGTGSYK	1	0	1	1905	0.193	8788.5	0.2278
COUP-TFII(NR)/Artia-Nr2f2-ChIP-Seq(GSE46497)/Homer	AGRGGTCA	1	0	1	1241	0.1257	6404	0.166
Slug(Zf)/Mesoderm-Snai2-ChIP-Seq(GSE61475)/Homer	SNGCACCTGCHS	1	0	1	458	0.0464	2879	0.0746
THRb(NR)/Liver-NR1A2-ChIP-Seq(GSE52613)/Homer	TRAGGTCA	1	0	1	3023	0.3062	13864.5	0.3593
Snail1(Zf)/LS174T-SNAIL1.HA-ChIP-Seq(GSE127183)/Homer	TRCACCTGCY	1	0	1	671	0.068	4297.1	0.1114
CRX(Homeobox)/Retina-Crx-ChIP-Seq(GSE20012)/Homer	GCTAATCC	1	0	1	1770	0.1793	8351	0.2164
LRF(Zf)/Erythroblasts-ZBTB7A-ChIP-Seq(GSE74977)/Homer	AAGACCCYYN	1	0	1	1818	0.1841	8808.2	0.2283
THRa(NR)/C17.2-THRa-ChIP-Seq(GSE38347)/Homer	GGTCANYTGAGGWCA	1	0	1	329	0.0333	2016.1	0.0523
EAR2(NR)/K562-NR2F6-ChIP-Seq(Encode)/Homer	NRBCARRGGTCA	1	0	1	755	0.0765	4973.7	0.1289
Erra(NR)/HepG2-Erra-ChIP-Seq(GSE31477)/Homer	CAAAGGTCAG	1	0	1	1665	0.1686	8402.8	0.2178
E2A(bHLH)/proBcell-E2A-ChIP-Seq(GSE21978)/Homer	DNRCAGCTGY	1	0	1	1483	0.1502	7191.4	0.1864
GSC(Homeobox)/FrogEmbryos-GSC-ChIP-Seq(DRA000576)/Homer	RGGATTAR	1	0	1	738	0.0747	5168.7	0.134
GLIS3(Zf)/Thyroid-Glis3.GFP-ChIP-Seq(GSE103297)/Homer	CTCCCTGGGAGGCCN	1	0	1	1909	0.1934	9605	0.2489
RARa(NR)/K562-RARa-ChIP-Seq(Encode)/Homer	TTGAMCTTTG	1	0	1	1744	0.1766	10395.8	0.2694
ZFP3(Zf)/HEK293-ZFP3.GFP-ChIP-Seq(GSE58341)/Homer	GGGTTTTGAAGGATGARTAGGAGTT	1	0	1	0	0	11.2	0.0003
LXRE(NR),DR4/RAW-LXRb.biotin-ChIP-Seq(GSE21512)/Homer	RGGTTACTANAGGTCA	1	0	1	32	0.0032	536.2	0.0139
ZEB2(Zf)/SNU398-ZEB2-ChIP-Seq(GSE103048)/Homer	GNMCAGGTGTGC	1	0	1	640	0.0648	4424.6	0.1147
ZEB1(Zf)/PDAC-ZEB1-ChIP-Seq(GSE64557)/Homer	VCAGGTRDRY	1	0	1	1241	0.1257	7635.4	0.1979
Tbx5(T-box)/HL1-Tbx5.biotin-ChIP-Seq(GSE21529)/Homer	AGGTGTCA	1	0	1	2745	0.278	12245.2	0.3174
